# Dissecting reprogramming heterogeneity at single-cell resolution using scTF-seq

**DOI:** 10.1101/2024.01.30.577921

**Authors:** Wangjie Liu, Wouter Saelens, Pernille Rainer, Marjan Biočanin, Vincent Gardeux, Antoni Gralak, Guido van Mierlo, Julie Russeil, Tingdang Liu, Wanze Chen, Bart Deplancke

**Author notes:** Correspondence (W.C), (B.D). First author (Wangjie Liu, Wouter Saelens, Pernille Rainer).

## Abstract

Reprogramming approaches often produce heterogeneous cell fates and the mechanisms behind this heterogeneity are not well-understood. To address this gap, we developed scTF-seq, a technique inducing single-cell barcoded and doxycycline-inducible TF overexpression while quantifying TF dose-dependent transcriptomic changes. Applied to mouse embryonic multipotent stromal cells (MSCs), scTF-seq produced a gain-of-function atlas for 384 murine TFs. This atlas offers a valuable resource for gene regulation and reprogramming research, identifying key TFs governing MSC lineage differentiation, cell cycle control, and their interplay. Leveraging the single-cell resolution, we dissected reprogramming heterogeneity along dose and pseudotime. We thereby revealed TF dose-dependent and stochastic cell fate branching, unveiling gene expression signatures that enhance our understanding and prediction of reprogramming efficiency. scTF-seq also allowed us to classify TFs into four sensitivity classes based on dose response and determining features. Finally, in combinatorial scTF-seq, we observed that the same TF can exhibit both synergistic and antagonistic effects on another TF depending on its dose. In summary, scTF-seq provides a powerful tool for gaining mechanistic insights into how TFs determine cell states, while offering novel perspectives for cellular engineering strategies.
