## Supplemental Tables 1-7 for "Dissecting reprogramming heterogeneity at single-cell resolution using scTF-seq": Supplementary_Table_1_constructed_TFs_and_TF-IDs.xlsx

### Sheet: C3H10_10X_Metadata
TF_name	sample_name	BC1	BC2	exp	timepoint	nb_cells_final_atlas	comment
mCherry-BC1	WC-BC1	TTAAAAAGCGG	TCTTTGGA	exp5	D0	33	D0
mCherry-BC3	WC-BC3	AATAACCACGG	AGTATATT	exp5	D0	34	D0
mCherry-BC6	WC-BC6	CAAGAGTTCGG	TTTCTTAC	exp5	D1_adipo	0	excluded in final file
mCherry-BC9	WC-BC9	AACAAAATCGG	TGAACGT-	exp5	D3_adipo	0	excluded in final file
mCherry-BC10	WC-BC10	CAACAATGCGG	CTTTGGGT	exp5	D3_adipo	0	excluded in final file
mCherry-BC11	WC-BC11	TTTTAAAACGG	TCAGATGG	exp5	D0_confluent	40	D0
mCherry-BC12	WC-BC12	ACAAAATACGG	TGCATGTT	exp5	D0_confluent	57	D0
mCherry-BC13	WC-BC13	CAAAAACCCGG	TGGTGTAT	exp5	D4_adipo	12	Adipo_ref
mCherry-BC14	WC-BC14	CAAAATAGCGG	TTTTTGAC	exp5	D4_adipo	14	Adipo_ref
mCherry-BC15	WC-BC15	ATCGTGATCGG	TTGGCATG	exp5	D5_adipo	16	Adipo_ref
mCherry-BC17	WC-BC17	ATAATGCACGG	TTTATCAG	exp5	D5_adipo	2	Adipo_ref
mCherry-BC19	WC-BC19	ACACAGAACGG	AAATAACG	exp5	D3_Bmp2	0	excluded in final file
mCherry-BC21	WC-BC21	TAGGAGCACGG	TTCATATT	exp5	D5_Bmp2	0	excluded in final file
mCherry-BC22	WC-BC22	AAACACATCGG	TAGTTGTT	exp5	D5_Bmp2	0	excluded in final file
Dr1	1	CGACCATGCGG	CACCTTTA	exp5	D0_confluent	66
Atf3	2	CTAAACATCGG	TACATGAG	exp5	D0_confluent	61
Zfp41	5	ATAAGCAGCGG	TATGGAGG	exp5	D0_confluent	58
Zmat2	6	AACTGATTCGG	GTTTGGTT	exp5	D0_confluent	56
Zscan18	7	TACGGCACCGG	TTGCGGTT	exp5	D0_confluent	56
Hmgb3	8	AACAAGTACGG	CTGTGAGA	exp5	D0_confluent	41
Zfand5	12	CCCCCTCACGG	GGTTAATC	exp5	D0_confluent	86
Zfp692	13	CGCTTGCACGG	AGTTGGTG	exp5	D0_confluent	66
Hmgb1	14	TACGACCACGG	CTTTATCC	exp5	D0_confluent	37
Nkx2-6	15	CAAATTGGCGG	CGGGCTTT	exp5	D0_confluent	67
Hoxb7	16	TACAAGTTCGG	TGAGAATA	exp5	D0_confluent	50
Prrxl1	17	ATGTGGCGCGG	GTGGTCGG	exp5	D0_confluent	52
Hoxb6	18	TCATTGGGCGG	CGCTATGT	exp5	D0_confluent	48
Myog	19	AATACTAACGG	GTTCATTG	exp5	D0_confluent	71
Hoxb2	20	AGAAACTACGG	TACTCTTA	exp5	D0_confluent	78
Rhox6	21	AGATAGGACGG	TACACTAT	exp5	D0_confluent	71
Rhox9	22	CGGCCTTCCGG	ATCCTAAG	exp5	D0_confluent	65
Zfp688	23	TTGTCCCCCGG	TCTTCCAA	exp5	D0_confluent	56
Hoxa7	24	TCCCGATTCGG	GCTGGGGG	exp5	D0_confluent	40
Osr1	25	TGTTGAGCCGG	AAGGATTA	exp5	D0_confluent	73
Meox2	26	AAATTAATCGG	TTTGCTAA	exp5	D0_confluent	40
Myod1	27	CCTGCTCCCGG	GAGGCTAC	exp5	D0_confluent	40
Pax9	30	TATAACTCCGG	TTGAATGG	exp5	D0_confluent	115
NeuroD2	31	ATCAACATCGG	AAGATCAA	exp5	D0_confluent	32
Irf3	33	CTACAGCACGG	GGGGGGTA	exp5	D0_confluent	47
Smad3	34	TCAATAGCCGG	CTAGCTAG	exp5	D0_confluent	78
Ets1	35	CCGAGGCACGG	TTTTATAA	exp5	D0_confluent	73
Tulp3	36	TATCGTTTCGG	TAGATATT	exp5	D0_confluent	0	not found
Pknox2	38	ACCATATACGG	GTCACCGT	exp5	D0_confluent	52
Bcl6b	39	AATCAATACGG	GCTCTTCA	exp5	D0_confluent	39
Nfia	41	ACCAAGAGCGG	GTGTTTCT	exp5	D0_confluent	64
Creb3l2	42	GGAAAGACCGG	AAGTGTTG	exp5	D0_confluent	76
Gatad2b	44	AATAAGAACGG	GTGTTGAA	exp5	D0_confluent	47
Nr4a2	45	CAGATAGCCGG	CCAGCATG	exp5	D0_confluent	34
Zbtb16	50	TAATCGACCGG	CGAGTTAC	exp5	D0_confluent	42
Arnt2	52	ATCCTAATCGG	TTTTCGAT	exp5	D0_confluent	36
Pparg	G6	AGTGCGACCGG	ATTTAGCT	exp5	D0_confluent	56
mCherry-BC1	WC-BC1	TTAAAAAGCGG	TCTTTGGA	exp6	D0	57	D0
mCherry-BC3	WC-BC3	AATAACCACGG	AGTATATT	exp6	D0	43	D0
mCherry-BC6	WC-BC6	CAAGAGTTCGG	TTTCTTAC	exp6	D1_adipo	0	excluded in final file
mCherry-BC9	WC-BC9	AACAAAATCGG	TGAACGT-	exp6	D3_adipo	0	excluded in final file
mCherry-BC10	WC-BC10	CAACAATGCGG	CTTTGGGT	exp6	D3_adipo	0	excluded in final file
mCherry-BC11	WC-BC11	TTTTAAAACGG	TCAGATGG	exp6	D0_confluent	56	D0
mCherry-BC12	WC-BC12	ACAAAATACGG	TGCATGTT	exp6	D0_confluent	47	D0
mCherry-BC13	WC-BC13	CAAAAACCCGG	TGGTGTAT	exp6	D4_adipo	17	Adipo_ref
mCherry-BC14	WC-BC14	CAAAATAGCGG	TTTTTGAC	exp6	D4_adipo	26	Adipo_ref
mCherry-BC15	WC-BC15	ATCGTGATCGG	TTGGCATG	exp6	D5_adipo	11	Adipo_ref
mCherry-BC17	WC-BC17	ATAATGCACGG	TTTATCAG	exp6	D5_adipo	7	Adipo_ref
mCherry-BC18	WC-BC18	AATTTGTCCGG	TTTTTATT	exp6	D3_Bmp2	0	not found
mCherry-BC19	WC-BC19	ACACAGAACGG	AAATAACG	exp6	D3_Bmp2	0	excluded in final file
mCherry-BC21	WC-BC21	TAGGAGCACGG	TTCATATT	exp6	D5_Bmp2	0	excluded in final file
mCherry-BC22	WC-BC22	AAACACATCGG	TAGTTGTT	exp6	D5_Bmp2	0	excluded in final file
Ep300	B_TF_TG_A1_S19	TATTGGCCTCA	CTTCCCTT	exp6	D0_confluent	60
Lass2	B_TF_TG_A2_S20	AGAGGACACTT	GTAGGTTA	exp6	D0_confluent	0	not found
Nkx2-6	B_TF_TG_A4_S22	TCCGGCGACAG	CATATCTA	exp6	D0_confluent	105
Stat1	B_TF_TG_A5_S23	AGAGTCAAGAC	AGGGTGTG	exp6	D0_confluent	38
Tbx22	B_TF_TG_A6_S24	CAAGATGAGAC	CCTTGTTC	exp6	D0_confluent	46
Prdm1	B_TF_TG_A7_S25	TTGGCACCCTT	TCGTGTTT	exp6	D0_confluent	44
Srebf2	B_TF_TG_A10_S28	ATAAAGGCATA	TGTTTGTA	exp6	D0_confluent	49
Tcfap2d	B_TF_TG_A11_S29	AGATATAGAGA	TTTTTTAG	exp6	D0_confluent	0	not found
Zfp423	B_TF_TG_A12_S30	TGCTGAAGTGG	AGTTACCT	exp6	D0_confluent	32
Nfil3	B_TF_TG_B1_S31	GTTTACGAACA	CCACCCTA	exp6	D0_confluent	43
Sall3	B_TF_TG_B2_S32	ATGATACGAAA	CTGATTTA	exp6	D0_confluent	56
Sp7	B_TF_TG_B3_S33	TTAGCGCGCAA	GTCGGTGT	exp6	D0_confluent	0	not found
Tbx20	B_TF_TG_B4_S34	TAGAGTGCCGG	CGCTTGCT	exp6	D0_confluent	0	not found
Sp3	B_TF_TG_B5_S35	GAGCTTAGCAC	AAGAGCTC	exp6	D0_confluent	0	not found
Tead1	B_TF_TG_B6_S36	CTCGGGTACTT	TGTTCTCC	exp6	D0_confluent	58
Zfp455	B_TF_TG_B8_S38	GATGGAGGTTA	CATATACG	exp6	D0_confluent	45
Zfp462	B_TF_TG_B9_S39	ACGAACGGTAC	TGGAAGCT	exp6	D0_confluent	43
Zfp521	B_TF_TG_B10_S40	CGAAGAATCAA	CAAAATGT	exp6	D0_confluent	47
Zfp57	B_TF_TG_B11_S41	CGTGTTATCCA	TACCGATT	exp6	D0_confluent	43
Zfp87	B_TF_TG_B12_S42	AGCGACCAGAG	TTCGATGA	exp6	D0_confluent	54
B230358A15Rik	B_TF_TG_C1_S43	CAACGGTTTTA	TTGTTTAA	exp6	D0_confluent	39	Renamed Hsf3
Otx2	B_TF_TG_C3_S45	CCAAGGTGATC	TGTTAAAA	exp6	D0_confluent	63	1 missing
Zfp37	B_TF_TG_C4_S46	TTGTCCAGAAA	CCCCTGGG	exp6	D0_confluent	0	not found
Tnfaip3	B_TF_TG_C5_S47	TACAAAAGTGA	TTTAAGAG	exp6	D0_confluent	53
Tcfcp2l1	B_TF_TG_C7_S49	GTATTGATCGG	GGCCATTA	exp6	D0_confluent	0	not found
Crx	B_TF_TG_C8_S50	CGTATTCCGAC	TCCTCGAT	exp6	D0_confluent	45
2810426N06Rik	B_TF_TG_C9_S51	TGACAGATCCA	GCACCTCA	exp6	D0_confluent	53	Renamed Zfp788
Arid3a	B_TF_TG_C10_S52	AATTCACAGAC	GTCCCATA	exp6	D0_confluent	0	not found
Cbx2	B_TF_TG_C11_S53	CTAAATACACA	CCATATAG	exp6	D0_confluent	40
Hmga2	B_TF_TG_C12_S54	TTTAAAAGACG	CCAACGGG	exp6	D0_confluent	51
Srcap	B_TF_TG_D1_S55	GATAATCCGTG	ATGCCTAC	exp6	D0_confluent	0	not found
Ebf1	B_TF_TG_D2_S56	CTGCGAAAGTG	AATTCTCT	exp6	D0_confluent	0	not found
Ebf2	B_TF_TG_D3_S57	TAAGAACTGGA	CCTTGGCT	exp6	D0_confluent	0	not found
Lsr	B_TF_TG_D5_S59	GAACCTTAAGA	AGATACTA	exp6	D0_confluent	55
Nfia	B_TF_TG_D7_S61	GTCGCGTTTAT	ACGTCGCT	exp6	D0_confluent	0	not found
A630042L21Rik	B_TF_TG_D10_S64	AGAATTCATTG	TCTGTTTC	exp6	D0_confluent	0	not found
Bbx	B_TF_TG_D11_S65	GAATTCTGAAA	GTTCAAAC	exp6	D0_confluent	18
Hmg20a	B_TF_TG_D12_S66	TAGAAGCTGGG	TCTTCACT	exp6	D0_confluent	38
Hmgb1	B_TF_TG_E1_S67	CTTTATCGCGG	CAGGCCCA	exp6	D0_confluent	0	not found
Hmgb3	B_TF_TG_E3_S69	CGATTAAATGA	TCTAGCGA	exp6	D0_confluent	30
Hmgb4	B_TF_TG_E4_S70	AAGGTAGGTTT	ATTAATCG	exp6	D0_confluent	0	not found
Hmgn2	B_TF_TG_E5_S71	CGAGTGGGAAG	TGACGCTG	exp6	D0_confluent	0	not found
lef1	B_TF_TG_E7_S73	TCTCGGGACGT	AAAACATA	exp6	D0_confluent	0	not found
Mael	B_TF_TG_E8_S74	AACTTACAGGA	AATGATTT	exp6	D0_confluent	0	not found
Pbrm1	B_TF_TG_E9_S75	CTGGACACGGC	TCCCCTTT	exp6	D0_confluent	39
Tcf7	B_TF_TG_F1_S79	GGGACCCCATG	ACCTCTCT	exp6	D0_confluent	41
Tox	B_TF_TG_F2_S80	GCGTTAATGAA	TTCTTATG	exp6	D0_confluent	34
Tox4	B_TF_TG_F3_S81	TTTCGCAATGA	TAGCCACA	exp6	D0_confluent	27
Ubtf	B_TF_TG_F4_S82	TAAAAACTTTT	TCTGGGTT	exp6	D0_confluent	0	not found
Adnp	B_TF_TG_F5_S83	TTTGACTATGT	ACAACACG	exp6	D0_confluent	42
Nr0b1	B_TF_TG_F6_S84	CACGGACCGTG	TTTGCGTT	exp6	D0_confluent	0	not found
Mef2c	B_TF_TG_F7_S85	TAACACGGCCG	CGGTTTAT	exp6	D0_confluent	51
D330038O06Rik	B_TF_TG_F10_S88	ATCTTTGGTGG	TTTGACGT	exp6	D0_confluent	0	not found
Ikbkg	B_TF_TG_F11_S89	CGTTGGGCTCA	TCATGATG	exp6	D0_confluent	18
Jazf1	B_TF_TG_F12_S90	CTAACACGGGT	ATAGACAA	exp6	D0_confluent	0	not found
Zfp593	B_TF_TG_G1_S91	CTTATTAGCAG	CTCTTATC	exp6	D0_confluent	65
Dr1	B_TF_TG_G2_S92	GAATCAGCCAA	CTCTTTTT	exp6	D0_confluent	0	not found
Nfyb	B_TF_TG_G4_S94	GTTCTGGTGAG	CAAGTATT	exp6	D0_confluent	0	not found
Toe1	B_TF_TG_G5_S95	AACAGTCACTG	CTCCCACT	exp6	D0_confluent	38
Zdhhc16	B_TF_TG_G8_S98	AGTGCCTTAGC	TACATGGG	exp6	D0_confluent	59
Zdhhc25	B_TF_TG_G9_S99	ACTGTACCCAA	TGAAACTA	exp6	D0_confluent	64
Hbp1	B_TF_TG_G11_S101	GGAGAATCGGA	TCTTTCGG	exp6	D0_confluent	42
Sox6	B_TF_TG_G12_S102	CATCAGAAGAG	GGGGTATG	exp6	D0_confluent	22
Irf6	B_TF_TG_H2_S104	ACGCCAAATAG	ATTAAGTC	exp6	D0_confluent	62
Zfp467	B_TF_TG_H3_S105	CGTATAACCAA	TCCCAAGT	exp6	D0_confluent	52
Nfyc	B_TF_TG_H4_S106	TCTTTGTTTTC	GCTTCTTT	exp6	D0_confluent	40
Lass5	B_TF_TG_H8_S110	GCAAGGAAGTC	CCCCGCTG	exp6	D0_confluent	0	not found
Tcf23	B_TF_TG_H9_S111	CAGAGTATAGA	CACTAGAA	exp6	D0_confluent	30
Tcfap4	B_TF_TG_H10_S112	AGGCACTATCG	AGTAGCCT	exp6	D0_confluent	37
Twist2	B_TF_TG_H11_S113	ATATGAGTCGG	CGACATCA	exp6	D0_confluent	0	not found
Gata3	B_TF_TG_H12_S114	TGAAAGGCGAT	ACGATGAG	exp6	D0_confluent	56
Dlx6	p1A1_S74	CCGGATATAAA	ACACCTTA	exp7	D0_confluent	124
Gcm2	p1A2_S75	AAATCTATCCG	CAATGCGG	exp7	D0_confluent	49
Maz	p1A3_S76	AGGGCGTGCGC	GAAATACT	exp7	D0_confluent	102
EG194588	p1A4_S77	TTGTCCGATAG	TTTGACCG	exp7	D0_confluent	93	Renamed Obox7
Tgif2lx	p1A5_S78	TAGTAAGGACA	CTTGCAAC	exp7	D0_confluent	56	Renamed Tgif2lx1
Lin28b	p1A6_S79	TACACTGAAAA	GGAGTGGA	exp7	D0_confluent	0	not found
Nkx1-2	p1A8_S81	CCGCAAACGTA	ATCTCCTT	exp7	D0_confluent	191
Lcor	p1B3_S88	TTCATTCGTAT	GATGTACG	exp7	D0_confluent	36
Irx6	p1B4_S89	AGTACCCGCCA	ACATATAT	exp7	D0_confluent	40
Rbpjl	p1B6_S91	TAGTTATAATG	TTACAATA	exp7	D0_confluent	87
B230315N10Rik	p1B8_S93	CTTATCGACCC	TTCTTCCA	exp7	D0_confluent	0	not found
Prox2	p1B9_S94	TCATAGTTTCT	GACAAAGT	exp7	D0_confluent	60
Mta1	p1B12_S97	CTCAACGATGA	ACCCGTAC	exp7	D0_confluent	65
Zfp366	p1C1_S98	AAACTAAACCA	GGGCATAA	exp7	D0_confluent	34
Bach2	p1C2_S99	ATATCAGATGT	CTTGCCAT	exp7	D0_confluent	65
Zfp646	p1C3_S100	GTTAGCACTTT	GAATATAA	exp7	D0_confluent	60
Hoxa13	p1C4_S101	GCTGTGACGCG	TAGAACAT	exp7	D0_confluent	189
Atf4	p1C5_S102	AGCAGAACAAC	ACGTACTG	exp7	D0_confluent	64
Atf5	p1C6_S103	TAAGGGGTTGC	CTTGGAAA	exp7	D0_confluent	19
Atf7	p1C7_S104	GAATCTTAACC	GAGTCTTA	exp7	D0_confluent	99
Arnt	p1C8_S105	AAGCGCGCAGC	CATCCGTC	exp7	D0_confluent	54
Ahrr	p1C11_S108	ACACTCACAAC	AGAGGATA	exp7	D0_confluent	71
Bhlhb4	p1D2_S111	TATCAAAGAGA	TTAACACG	exp7	D0_confluent	105	Renamed Bhlhe23
Batf	p1D3_S112	CTACCACCTCA	AACCAATC	exp7	D0_confluent	87
Tbx10	p1D4_S113	TGGCACATGGC	CACAAATT	exp7	D0_confluent	102
Bmyc	p1D5_S114	ACAGCCACTCC	TCACATTT	exp7	D0_confluent	97
Carhsp1	p1D7_S116	CAGCGATTGTT	GACCAGAT	exp7	D0_confluent	128
Creb3	p1D9_S118	TTTTATCAAAA	TTGGGTTT	exp7	D0_confluent	91
Creb3l3	p1D11_S120	GATGTAGCCCT	CTACTCCA	exp7	D0_confluent	120
Cdx2	p1D12_S121	GGGGATGTAAG	ATCATTTT	exp7	D0_confluent	69
Dlx4	p1E1_S122	GCAGTAGGGCT	AAGTCCTG	exp7	D0_confluent	67
Ddit3	p1E3_S124	CGCAAAGCGCA	TTTCCCCA	exp7	D0_confluent	93
Ets2	p1E5_S126	ATTATTTACTC	CTCCTCTA	exp7	D0_confluent	61
E2f2	p1E6_S127	ATGCCTACGAC	TGAGAACT	exp7	D0_confluent	141
E2f5	p1E7_S128	TCAATGGTTTC	GCAAGCTT	exp7	D0_confluent	27
Elf1	p1E9_S130	TCATGGCCCGG	AACCGACA	exp7	D0_confluent	26
Elf2	p1E10_S131	CAACATGGTGT	ATTCACGG	exp7	D0_confluent	48
Egr1	p1E12_S133	GTAGAAAAGAA	AAACTGTC	exp7	D0_confluent	122
Isx	p1F1_S134	ACGATTCATAT	GACAATTC	exp7	D0_confluent	98
Elk1	p1F2_S135	ATGTCGTTTAG	CAGGCTAG	exp7	D0_confluent	54
Elk3	p1F3_S136	TGACTTGAGAA	TTTCCGCT	exp7	D0_confluent	59
Edf1	p1F4_S137	TATACTGAAGC	ATGTGTAC	exp7	D0_confluent	123
En2	p1F5_S138	ATACGCTAACA	ATTAAGGT	exp7	D0_confluent	85
Esr2	p1F6_S139	AGGACAACAAT	TGAGAGTC	exp7	D0_confluent	83
Esrra	p1F7_S140	TCAGGAAAGAT	ATCGTTGG	exp7	D0_confluent	17
Etv1	p1F8_S141	GATTACTTCTC	CTTTAACG	exp7	D0_confluent	102
Erf	p1F9_S142	GCCCTGTAGCC	CCCACTAG	exp7	D0_confluent	55
Fos	p1F10_S143	TATGTGATTGG	TGGACACC	exp7	D0_confluent	134
Foxi1	p1F11_S144	ACAAGACCTAT	TGTATCTA	exp7	D0_confluent	134
Foxi2	p1F12_S145	AGCTATCAAAG	CACTAGAT	exp7	D0_confluent	26
Foxj1	p1G1_S146	CTATGGCCAAG	AACAAACC	exp7	D0_confluent	56
Foxp2	p1G3_S148	AACACCTTTAT	GCTTCTCT	exp7	D0_confluent	46
Foxp3	p1G4_S149	TCAAGGATAAG	CTTCTTAC	exp7	D0_confluent	108
Fkhl18	p1G5_S150	GTCATTGAGAA	TCCTCCTA	exp7	D0_confluent	78	Renamed Foxs1
Fosl1	p1G6_S151	TTAACATACCT	TTTCAAAT	exp7	D0_confluent	92
Gabpa	p1G8_S153	ATTATGTAGGC	CACGAGTC	exp7	D0_confluent	53
Gata2	p1G10_S155	ATATAGTGCAG	ACCCTGGG	exp7	D0_confluent	61
Gata5	p1G11_S156	AAGGGAAGTAG	GACTCATT	exp7	D0_confluent	106
Gm239	p1G12_S157	ACGATGGCGCA	TTACTCTG	exp7	D0_confluent	40	Renamed Myrfl
Gfi1b	p1H2_S159	ATTGAAGCCCA	GAGCCTCA	exp7	D0_confluent	49
Hes2	p1H3_S160	AAAGCACAACG	TTACCATA	exp7	D0_confluent	89
Hes3	p1H4_S161	GATTTAACATC	GAACATTT	exp7	D0_confluent	98
Hes5	p1H5_S162	GACTTTCAAAT	TTTCGGAA	exp7	D0_confluent	76
Hes7	p1H6_S163	TGGACGACATT	TGTCTCCT	exp7	D0_confluent	70
Hey1	p1H7_S164	TTTGGGCTTCT	ATCCCTTA	exp7	D0_confluent	133
Hnf4g	p1H10_S167	GCTGTTCGATC	AATTTCGT	exp7	D0_confluent	82
Zfp800	p1H11_S168	ATGTCGGTGCT	CTAATTGT	exp7	D0_confluent	40
Hoxb5	p1H12_S169	ATACGGTATTC	ACTAGACG	exp7	D0_confluent	51
Nfkb1	A11	TCATAACGTAA	CATAAATT	exp7	D0_confluent	141
Alx1	B8	TATGAGACCAA	TCGGCCAA	exp7	D0_confluent	73
mCherry-BC1	mCherry-BC1	TTAAAAAGCGG	TCTTTGGA	exp7	D0	53	D0
mCherry-BC3	mCherry-BC3	AATAACCACGG	AGTATATT	exp7	D0	66	D0
mCherry-BC6	mCherry-BC6	CAAGAGTTCGG	TTTCTTAC	exp7	D1_adipo	0	excluded in final file
mCherry-BC9	mCherry-BC9	AACAAAATCGG	TGAACGT-	exp7	D1_adipo	0	excluded in final file
mCherry-BC10	mCherry-BC10	CAACAATGCGG	CTTTGGGT	exp7	D3_adipo	0	excluded in final file
mCherry-BC11	mCherry-BC11	TTTTAAAACGG	TCAGATGG	exp7	D3_adipo	0	excluded in final file
mCherry-BC12	mCherry-BC12	ACAAAATACGG	TGCATGTT	exp7	D4_adipo	0	From exp07, excluding D4 cells as well
mCherry-BC13	mCherry-BC13	CAAAAACCCGG	TGGTGTAT	exp7	D5_adipo	37	Adipo_ref
mCherry-BC14	mCherry-BC14	CAAAATAGCGG	TTTTTGAC	exp7	D4_adipo	0	From exp07, excluding D4 cells as well
mCherry-BC15	mCherry-BC15	ATCGTGATCGG	TTGGCATG	exp7	D4_adipo	0	From exp07, excluding D4 cells as well
mCherry-BC17	mCherry-BC17	ATAATGCACGG	TTTATCAG	exp7	D0_confluent	83	D0
mCherry-BC18	mCherry-BC18	AATTTGTCCGG	TTTTTATT	exp7	D5_adipo	37	Adipo_ref
mCherry-BC19	mCherry-BC19	ACACAGAACGG	AAATAACG	exp7	D0_adipo	0	not found
mCherry-BC21	mCherry-BC21	TAGGAGCACGG	TTCATATT	exp7	D5_adipo	12	Adipo_ref
mCherry-BC22	mCherry-BC22	AAACACATCGG	TAGTTGTT	exp7	D0_confluent	111	D0
Pparg	Pparg_1	AGTGCGACCGG	ATTTAGCT	exp7	D0_confluent	90
myoD	myoD	CCTGCTCCCGG	GAGGCTAC	exp7	D0_confluent	33	Renamed Myod1
Pax9	Pax9	TATAACTCCGG	TTGAATGG	exp7	D0_confluent	105
Irf3	Irf3	CTACAGCACGG	GGGGGGTA	exp7	D0_confluent	50
Bhlhb2	p1D1_S110	CTCAACGATGA	ACCCGTAC	exp8	D0_confluent	23	Renamed Bhlhe40
Elf4	p1E11_S132	ATATCAGATGT	CTTGCCAT	exp8	D0_confluent	21
Fosl2	p1G7_S152	TTGTCCGATAG	TTTGACCG	exp8	D0_confluent	89
Hey2	p1H8_S165	CCGCAAACGTA	ATCTCCTT	exp8	D0_confluent	73
Hlf	p1H9_S166	GCTGTGTCAAG	AGCATTCA	exp8	D0_confluent	40
Zbed4	A4	ACTTTTGGGTT	CACCATAT	exp8	D0_confluent	35
Six2	A5	AGATGTGGATG	GTTTGTGA	exp8	D0_confluent	62
Hmbox1	A8	TAAGGAGCCTA	ACATTTCA	exp8	D0_confluent	101
C330016O10Rik	A9	GAATATCTATT	CGCCCTCT	exp8	D0_confluent	64	Renamed N4bp3
Nhlh1	A10	AAGTGGGACTC	CCCAATTC	exp8	D0_confluent	70
Zfp354a	B1	TTTTCGAAACG	GACTTCAA	exp8	D0_confluent	60
1700029I01Rik	B2	CGTTATGGCGA	CGTCCTTT	exp8	D0_confluent	22	Renamed Zfp991
8430426H19Rik	B3	AAGTCACACTA	TTCTCGTA	exp8	D0_confluent	38	Renamed Zfp935
Hoxa9	B4	TCAAGGTAGGG	GAGGGCAT	exp8	D0_confluent	76
Grhl2	B7	TGAAGGACACG	ACTCATGG	exp8	D0_confluent	89
Foxp1	B9	CCATGCACTTG	TGAAAGAC	exp8	D0_confluent	41
Mycn	B10	CCGATGTCCTA	AGATCTAC	exp8	D0_confluent	118
Lzts2	B11	ATCGTGATTCC	GTCTCTTT	exp8	D0_confluent	94
Mbd3	C1	TTCGTACTTAG	GCAGTGCA	exp8	D0_confluent	96
Zfp277	C2	ACATCGCTACG	TGAACGCG	exp8	D0_confluent	94
Zfp692	C3	AACTGACGGAC	CACCCTGT	exp8	D0_confluent	95
Zscan2	C4	CCAGCGGCACG	CTGTTATC	exp8	D0_confluent	106
Zfp454	C5	AAAGCGAAGAA	TGCTGATC	exp8	D0_confluent	60
Zfp729a	C8	TTGTTTTCCAG	AATCCGTT	exp8	D0_confluent	49
Zbtb41	C9	TATACCATATA	TAGAGTTA	exp8	D0_confluent	65
Zfp191	C10	ATGTTTGAAAC	AGCGCCAC	exp8	D0_confluent	73	Renamed Zfp24
6430604K15Rik	C11	ATGGGAGCTGA	TCCTTGAT	exp8	D0_confluent	98	Renamed Zfp747
Zbtb12	D1	CATCTGGGGCA	CTGTCACG	exp8	D0_confluent	42
Zfp92	D4	AACTCAAACAT	TCATGTGT	exp8	D0_confluent	73
Sp110	D5	GGGTCAAGCTC	TTATAATG	exp8	D0_confluent	75
Rbpj	D6	GATTAATCGGC	TCTTCCCA	exp8	D0_confluent	32
A430033K04Rik	D7	CGGGTCGACCT	CACACTTG	exp8	D0_confluent	42
Vsx2	D8	CCAATATCACA	TTCAGAGT	exp8	D0_confluent	70
Mafg	D9	CCAGTGCAGGA	AGGCCAAT	exp8	D0_confluent	84
Neurog1	D10	TAGTGATGAAT	TCCGTGAA	exp8	D0_confluent	84
Zfp619	D12	GCACTCCTGTA	CGGAAAGT	exp8	D0_confluent	16
Myog	E1	CTACCAAGCAA	TAACTTCC	exp8	D0_confluent	48	1 missing
Sebox	E2	GGCTGTTCGGA	TGTCAATC	exp8	D0_confluent	95
Zfand5	E3	ATGTAGCCTTT	TGTAGTTC	exp8	D0_confluent	122
E2f6	E4	CAGAGAACTTT	GAAGACTT	exp8	D0_confluent	80
Zfp212	E5	ACAGAATAGCG	CCGTCAAA	exp8	D0_confluent	56
Zscan29	E6	CCGGTGGTTAA	CCTCCTCA	exp8	D0_confluent	90
E430018J23Rik	E7	ATCATCAGGAA	ATTCACTA	exp8	D0_confluent	68
Zfp707	E8	TCGGAATTTGC	TTCGTCAT	exp8	D0_confluent	64
Zfp637	E9	GGCGCTGTAGA	GCTCCAAA	exp8	D0_confluent	52
Stat3	E10	AAACCTCGTCA	GGACATTG	exp8	D0_confluent	66
Zkscan2	E11	CGCAAGTGCGA	CATCCCTG	exp8	D0_confluent	67
Meis2	E12	GCACAAACCCA	TAACGTAC	exp8	D0_confluent	120
Zbtb48	F1	CTCAAGAGAGA	ACGTGGTT	exp8	D0_confluent	81
Zfp810	F2	CTGTTATATAA	AGGCGTTA	exp8	D0_confluent	18
Ecd	F3	CCGGACTAACA	TGAGTAGT	exp8	D0_confluent	73
BC050078	F4	TGAAACCCAAC	TCGTTCAT	exp8	D0_confluent	19	Renamed Zfp867
Zfp263	F5	AAAGAAAGTCC	CCACTACA	exp8	D0_confluent	30
Foxn3	F6	GAGTGAACCCG	CCGGCGAA	exp8	D0_confluent	74
Klf12	F7	GCGGAGATTTT	TGCAGATC	exp8	D0_confluent	69
Zfp819	F8	CACAATTGAAA	CTCGATCT	exp8	D0_confluent	59
Nufip1	F9	GGATGAGACAT	TGCGCGTT	exp8	D0_confluent	82
Zbtb25	F10	AGATAAAGCGG	TTAACGAA	exp8	D0_confluent	23
1700065O13Rik	F11	TGCATTAGGTA	CCAACTCT	exp8	D0_confluent	18	Renamed Zfp763
Pou5f1	F12	GAGTTAGTGCT	TTCTGTTG	exp8	D0_confluent	47
Dlx3	G1	TTAGCAGGAGG	TGATATTC	exp8	D0_confluent	83
Zfp42	G3	CTGCGGGGCGA	GTGCATTC	exp8	D0_confluent	63
Zfp192	G4	TGAGAAAGCGC	CTAGACAT	exp8	D0_confluent	30
Zfp369	G6	CTGAGACCAGT	CGCTTGCC	exp8	D0_confluent	98
Zkscan14	G7	AACGGGCCACT	ATCATTAT	exp8	D0_confluent	72
Mxd1	G8	GGCGGACCTCA	TAGTCGGG	exp8	D0_confluent	52
Zfp689	G10	TAACAGTGCTG	GTAACAAG	exp8	D0_confluent	66
Duxbl	G12	CATCCAGACGT	TTCCACAT	exp8	D0_confluent	61	Renamed Duxbl1
Dbx1	H2	TAGAAGTTGCT	ATAGCGTA	exp8	D0_confluent	81
Zfp30	H3	ATGCACGTAAC	TCTTTATT	exp8	D0_confluent	45
Zbtb26	H4	ATTGTGTGGGC	ACGCGGCT	exp8	D0_confluent	39
Zfp811	H5	GGAAAGCACAT	TACCAAAG	exp8	D0_confluent	57
Olig3	H6	ATCATGACTTA	CACATACC	exp8	D0_confluent	64
Zfp319	H7	TGGACACGGAT	CATATTTA	exp8	D0_confluent	37
Smarcc2	H8	AGAGGCTACTG	TCCATTGG	exp8	D0_confluent	76
Zbtb39	H9	ACCCTAACCCC	CTACTTAT	exp8	D0_confluent	24
mCherry-BC1	mCherry-BC1	TTAAAAAGCGG	TCTTTGGA	exp8	D0	45	D0
mCherry-BC3	mCherry-BC3	AATAACCACGG	AGTATATT	exp8	D0	53	D0
mCherry-BC6	mCherry-BC6	CAAGAGTTCGG	TTTCTTAC	exp8	D1_adipo	0	excluded in final file
mCherry-BC9	mCherry-BC9	AACAAAATCGG	TGAACGT-	exp8	D1_adipo	0	excluded in final file
mCherry-BC10	mCherry-BC10	CAACAATGCGG	CTTTGGGT	exp8	D3_adipo	0	excluded in final file
mCherry-BC11	mCherry-BC11	TTTTAAAACGG	TCAGATGG	exp8	D3_adipo	0	excluded in final file
mCherry-BC12	mCherry-BC12	ACAAAATACGG	TGCATGTT	exp8	D4_adipo	0	excluded in final file
mCherry-BC13	mCherry-BC13	CAAAAACCCGG	TGGTGTAT	exp8	D5_adipo	21	Adipo_ref
mCherry-BC14	mCherry-BC14	CAAAATAGCGG	TTTTTGAC	exp8	D4_adipo	0	excluded in final file
mCherry-BC15	mCherry-BC15	ATCGTGATCGG	TTGGCATG	exp8	D4_adipo	0	excluded in final file
mCherry-BC17	mCherry-BC17	ATAATGCACGG	TTTATCAG	exp8	D0_confluent	86	D0
mCherry-BC18	mCherry-BC18	AATTTGTCCGG	TTTTTATT	exp8	D5_adipo	27	Adipo_ref
mCherry-BC19	mCherry-BC19	ACACAGAACGG	AAATAACG	exp8	D0_adipo	0	not found
mCherry-BC21	mCherry-BC21	TAGGAGCACGG	TTCATATT	exp8	D5_adipo	5	Adipo_ref
mCherry-BC22	mCherry-BC22	AAACACATCGG	TAGTTGTT	exp8	D0_confluent	72	D0
Pparg	Pparg_1	AGTGCGACCGG	ATTTAGCT	exp8	D0_confluent	77
myoD	myoD	CCTGCTCCCGG	GAGGCTAC	exp8	D0_confluent	31	Renamed Myod1
Pax9	Pax9	TATAACTCCGG	TTGAATGG	exp8	D0_confluent	63
Irf3	Irf3	CTACAGCACGG	GGGGGGTA	exp8	D0_confluent	45
Pparg1_1	Plate2-A8	CCGGATATAAA	ACACCTTA	exp9	D0_confluent	63	Renamed Pparg1
Pparg1_2	Plate2-A9	AAATCTATCCG	CAATGCGG	exp9	D0_confluent	60	Renamed Pparg1
Nkx3-1	Plate2-D6	TTGTCTGGTTC	GACGTCTT	exp9	D0_confluent	87
Rhox12	Plate2-F2	TCATAGTTTCT	GACAAAGT	exp9	D0_confluent	62
Pbx3	Plate2-F10	CGGGGCATGGG	GAGGTTCT	exp9	D0_confluent	31
St18	Plate3-A1	GACGCGCGAAT	AAGATGTA	exp9	D0_confluent	25
Tbx15	Plate3-A2	ACTAACAGCGA	TAACGGAC	exp9	D0_confluent	49
Tbx3	Plate3-A3	TGGGCGCTGTC	ATCGATCG	exp9	D0_confluent	53
Tbx21	Plate3-A4	ATTTATGTCCC	TCGAAACA	exp9	D0_confluent	58
Zfp260	Plate3-A5	CTCATGAATTG	CCGAGAGT	exp9	D0_confluent	0	not found
Tal2	Plate3-A6	TGGAAAACACC	ATCTGGTC	exp9	D0_confluent	57
Tead2	Plate3-A7	ACAAGCGAGTT	ACCCAATG	exp9	D0_confluent	56
Tgif2	Plate3-A8	AATGAGGGCAA	GTTGGTGT	exp9	D0_confluent	50
Thra	Plate3-A9	GCTCTGTCCGA	AACCCTCT	exp9	D0_confluent	45
Tcfap2c	Plate3-A12	AAACCAGCTAA	GTTAAGCC	exp9	D0_confluent	72	Renamed Tfap2c
Tfdp1	Plate3-B1	AGTCATTAGGG	GTCCTATC	exp9	D0_confluent	42
Tfdp2	Plate3-B2	AACATAAAAAG	ACTGGGTA	exp9	D0_confluent	53
Tcfec	Plate3-B3	CTCGTACATAA	CCTTGGTG	exp9	D0_confluent	68	Renamed Tfec
Tcfeb	Plate3-B4	ATGAACCGTTG	TCGGGGTA	exp9	D0_confluent	90	Renamed Tfeb
Zfp422-rs1	Plate3-B5	TCCTAAAGCCA	GTGCTCAT	exp9	D0_confluent	0	not found
Tada2l	Plate3-B6	TAATACTGTGC	ATCATTAC	exp9	D0_confluent	62
Tref1	Plate3-B7	TGAATTCGTTC	TGTACAAA	exp9	D0_confluent	39	Renamed Trerf1
Usf1	Plate3-B8	CATAGGTGATG	TAGTGTCG	exp9	D0_confluent	46
Vdr	Plate3-B9	TGAGGCCCTAG	TGTATATT	exp9	D0_confluent	75
Mafb	Plate3-B10	ACACCGCTGGT	AAAGATGA	exp9	D0_confluent	58
Mafk	Plate3-B11	CGACGGTAAGT	TTTACGTT	exp9	D0_confluent	43
Yy1	Plate3-B12	GGTACACAATC	CGTTAGAG	exp9	D0_confluent	47
Zbtb3	Plate3-C2	TGATTTAAGCT	ACACAGTA	exp9	D0_confluent	49
Zbtb33	Plate3-C3	AACGCAGGAAA	TGTTTAAT	exp9	D0_confluent	52
Zbtb5	Plate3-C4	TTCCTGAGGAA	GTACTAAA	exp9	D0_confluent	45
Zbtb9	Plate3-C6	GAGGCATAACC	GGCTTTAA	exp9	D0_confluent	54
Zfp113	Plate3-C10	ATCTGAAGGGC	AGGACACT	exp9	D0_confluent	29
Zfp142	Plate3-C11	ATAAGGCAAGG	TGGTTTGG	exp9	D0_confluent	47
Zfp189	Plate3-D2	AGACAATACGA	TATGCTCG	exp9	D0_confluent	27
Zfp449	Plate3-D6	TAGAATAGATC	ATCTATAT	exp9	D0_confluent	54
Zfp46	Plate3-D7	TATGGGTTAAG	TTCATTCT	exp9	D0_confluent	58
Zfp472	Plate3-D8	GTAGCGGGAGA	TAAAACGT	exp9	D0_confluent	53
Zfp512	Plate3-D9	ATGAGTCTGTG	TTTTAGCT	exp9	D0_confluent	51
Zfp513	Plate3-D10	CTAGAGAAAAG	CCCTGCTA	exp9	D0_confluent	51
Zfp524	Plate3-D12	ACACCGAAGCT	TACTTGGA	exp9	D0_confluent	40
Zfp526	Plate3-E1	ATGCCGTATTA	GCATCCAA	exp9	D0_confluent	64
Zfp54	Plate3-E4	TTGCGTAGTAC	TATATCCG	exp9	D0_confluent	34
Zfp553	Plate3-E5	ATGGTCAGATG	CCCAAACG	exp9	D0_confluent	54
Zfp60	Plate3-E8	TGAGAGACGTG	TGTTTAAC	exp9	D0_confluent	38
Zfp629	Plate3-E10	GGATCAGAAAG	TACTTTAT	exp9	D0_confluent	37
Zfp655	Plate3-F1	TGAATTTGTGT	AGGCACTT	exp9	D0_confluent	43
Zfp78	Plate3-F4	ACCAACGCGGG	TGAGTTAG	exp9	D0_confluent	57
Zfp93	Plate3-F7	GGTTCGCTATT	CGCTTCAC	exp9	D0_confluent	46
Zic3	Plate3-F10	GGACTAAAAAA	GTCGACTG	exp9	D0_confluent	58
Zim1	Plate3-F11	TGGATAGGATG	TTATCGTC	exp9	D0_confluent	43
Zhx3	Plate3-F12	TTAGACTGATT	TGCGTTAT	exp9	D0_confluent	0	not found
Hoxd10_1	Plate3-G6	GCTGGATATTA	TCGGGCAG	exp9	D0_confluent	24	Renamed Hoxd10
Atf1	Plate3-G8	CCCAAAGCCTG	CTATTATT	exp9	D0_confluent	50
Zfp410	Plate3-G11	ACAAACTGAAC	TTCTAATA	exp9	D0_confluent	65
Zkscan1	Plate3-H1	ACGTCACATAA	CTCTATTT	exp9	D0_confluent	48
Gmeb1	Plate3-H2	ATCATTAGATG	TATTTTTA	exp9	D0_confluent	51
Nr4a2	Plate3-H3	AGCCGACTAGG	TTCGTCAT	exp9	D0_confluent	46
Zfp131	Plate3-H4	CGAAACAACAT	CGGGGCTG	exp9	D0_confluent	41
Rela	Plate3-H5	CCAGAAGACAT	ACAAGTTG	exp9	D0_confluent	80
Hoxd10_2	Plate3-H6	CATAAGAACTC	TGTTCCTA	exp9	D0_confluent	42	Renamed Hoxd10
Tcfap2b	Plate3-H11	GTCTTAGACTA	TCTGTTTG	exp9	D0_confluent	72	Renamed Tfap2b
Meox2	P0-26	AAATTAATCGG	TTTGCTAA	exp9	D0_confluent	22
MyoD	P0_27	CCTGCTCCCGG	GAGGCTAC	exp9	D0_confluent	30	Renamed Myod1
Pax9	P0_30	TATAACTCCGG	TTGAATGG	exp9	D0_confluent	59
Irf3	P0_33	CTACAGCACGG	GGGGGGTA	exp9	D0_confluent	22
Bhlhb2	P1-D1	CTCAACGATGA	ACCCGTAC	exp9	D0_confluent	31	Renamed Bhlhe40
Fos	P1-F10	TATGTGATTGG	TGGACACC	exp9	D0_confluent	74
Hey1	P1-H7	TTTGGGCTTCT	ATCCCTTA	exp9	D0_confluent	59
Mycn	P6-B10	CCGATGTCCTA	AGATCTAC	exp9	D0_confluent	44
Zbtb41	P6-C9	TATACCATATA	TAGAGTTA	exp9	D0_confluent	48
Myc	Plate_i1	AATGTAGAAAG	CGATGGCT	exp9	D0_confluent	54
Taz	Plate_i4	CGTTATGGCGA	CGTCCTTT	exp9	D0_confluent	41
Runx2	Plate_i5	ATGGGAGCTGA	TCCTTGAT	exp9	D0_confluent	26
mCherry-P5A5	P5A5	TGCAGGACCGT	TTTTAGCT	exp9	D0_confluent	0	not found
mCherry-P5A8	P5A8	GTTCCAAGATC	AGTTAACG	exp9	D0_confluent	63	D0
mCherry-P5A10	P5A10	CGGATAAACGG	TACCTCCT	exp9	D0_confluent	47	D0
mCherry-P5A11	P5A11	AAGAGATAGGC	TTGAAGAC	exp9	D0_confluent	52	D0
mCherry-P5B12	P5B12	TAACGTAGCAG	TGATTGAC	exp9	D0_confluent	62	D0
Pparg	G6	AGTGCGACCGG	ATTTAGCT	exp9	D0_confluent	10
Gata4	P6G6	CTGAGACCAGT	CGCTTGCC	exp9	D0_confluent	48
Zfp423	P4-A12	TGCTGAAGTGG	AGTTACCT	exp9	D0_confluent	32
mCherry-BC19	WC-BC19	ACACAGAACGG	AAATAACG	exp9	D0	0	not found
mCherry-BC21	WC-BC21	TAGGAGCACGG	TTCATATT	exp9	D0	131	D0
mCherry-BC22	WC-BC22	AAACACATCGG	TAGTTGTT	exp9	D0	122	D0
mCherry-P5C7	P5C7	AGTTTGACACC	AATCGGCT	exp9	D3_adipo	0	excluded in final file
mCherry-P5D5	P5D5	CAGGATACCAG	GGTCACGG	exp9	D3_adipo	0	excluded in final file
mCherry-P5E1	P5E1	ATCGGTCCCTC	TGGAATTA	exp9	D4_adipo	28	Adipo_ref
mCherry-P5E11	P5E11	CCATCACCGTG	GGTATTCA	exp9	D5_adipo	0	excluded in final file
mCherry-P5F12	P5F12	CGAATAAATAC	TCGTTTCA	exp9	D5_adipo	1	Adipo_ref
Zfp157	Plate7-A1	CTGTTAGGCAG	GCAAACTA	exp10	D0_confluent	22
Gmeb2	Plate7-A2	TCAAGCGGAAA	ATGAGTTG	exp10	D0_confluent	44
Dlx1	Plate7-A3	CGCCGGCATAT	TGTCGAAA	exp10	D0_confluent	0	not found
Zfp580	Plate7-A4	AACGTACCCAA	TAGATTAA	exp10	D0_confluent	61
Zscan20	Plate7-A5	TAACGACCCAC	TTGATCGG	exp10	D0_confluent	37
Zfp365	Plate7-A8	TGAATATAACT	TCATATTC	exp10	D0_confluent	55
Zbtb43	Plate7-A9	AATCGCAACTA	TACCCGCG	exp10	D0_confluent	61
Gm1008	Plate7-A10	GTCGAAATCTA	ATGCATTA	exp10	D0_confluent	19	Renamed Zfp663
Zfp335	Plate7-A12	AAGAGAACAAT	GTTCGGCT	exp10	D0_confluent	53
Zfp260	Plate7-B1	ACATATTTACT	TTACTTAT	exp10	D0_confluent	0	less than 8 cells: excluded
Fezf2	Plate7-B2	CTCATGAATTG	CCGAGAGT	exp10	D0_confluent	59
Rbak	Plate7-B3	ATGTACCAAAA	AGGATGTG	exp10	D0_confluent	26
Klf11	Plate7-B7	ACCAGAGTCTA	TCGTAGGT	exp10	D0_confluent	54
Zfp187	Plate7-B8	CAGAAGCAAAG	TTAATTCT	exp10	D0_confluent	56	Renamed Zscan26
Zfp184	Plate7-B9	CCACGACCTTC	TAGACGTA	exp10	D0_confluent	17
Jarid1d	Plate7-B12	TGGCAAAGACA	TTATGCTA	exp10	D0_confluent	0	less than 8 cells: excluded
Zfp422-rs1	Plate7-C1	TCCTAAAGCCA	GTTCTCAT	exp10	D0_confluent	9	Renamed Zfp955a
Churc1	Plate7-C6	AAGTAGGAACC	CATATACC	exp10	D0_confluent	71
Zfp69	Plate7-C7	GGATTGCGAGT	ATCCGATC	exp10	D0_confluent	59
Pitx2	Plate7-C10	CACGATCCTGA	CACGTTGG	exp10	D0_confluent	114
Mnt	Plate7-C11	ATCCCGCTAAC	TTTACGTT	exp10	D0_confluent	31
Arnt2	Plate7-C12	AGGTTGAGCCA	TTCTCTTT	exp10	D0_confluent	51
Dmbx1	Plate7-D1	TGAGCATAGAG	ACGCACGA	exp10	D0_confluent	36
Smarcc1	Plate7-D5	TTAAACGGATC	TAATAGGA	exp10	D0_confluent	37
Thra	Plate7-D9	TCTGCCCTTAA	AATTAACC	exp10	D0_confluent	36
BC049807	Plate7-D10	AACTTAGGCGC	ACATCAAA	exp10	D0_confluent	0	less than 8 cells: excluded
Grhl3	Plate7-E2	ATTGGCGAATA	TGGATGGA	exp10	D0_confluent	10
Zfp85-rs1	Plate7-E6	AGAAGTGATAT	CACTTGAG	exp10	D0_confluent	14	Renamed Zfp85
Zfp238	Plate7-E7	AAGAAGGTTCT	ACTCTCAA	exp10	D0_confluent	44	Renamed Zbtb18
Zfp687	Plate7-E9	CTTAACGATCT	TAATAGAA	exp10	D0_confluent	66
Pou6f1	Plate7-E11	ATATCTCTATC	GCACTCTA	exp10	D0_confluent	86
Rhox11	Plate7-F2	TATCTAGAAGC	TCCCACTA	exp10	D0_confluent	41
Zfp791	Plate7-F4	GAAGCGAAAGG	CGCCGTAT	exp10	D0_confluent	11
Foxn4	Plate7-F8	GCTGGGAAAAG	AGGCGTAT	exp10	D0_confluent	18
Lzts1	Plate7-F9	AGGCCTGTGCT	ACCCGGGA	exp10	D0_confluent	81
Barx1	Plate7-F10	ACGATCACTCG	TATTTAGT	exp10	D0_confluent	49
Cebpe	Plate7-F11	AAAAATAATTG	CCCTGGTT	exp10	D0_confluent	45
Zfp446	Plate7-F12	GGTGCAGTTAG	GTTCCCTG	exp10	D0_confluent	53
Zeb1	Plate7-G1	CGCGAACCACT	GTGATACA	exp10	D0_confluent	15
Arntl2	Plate7-G3	AGAGTAGAGCA	GTGAAGAT	exp10	D0_confluent	47
Mitf	Plate7-G6	GGCATACGACG	TGCTAATC	exp10	D0_confluent	16
Vax2	Plate7-G12	CACGACACCTA	AGATGAAA	exp10	D0_confluent	69
Foxn1	Plate7-H3	CAATGTCCATG	GTCCGCAG	exp10	D0_confluent	17
Zcchc4	Plate7-H4	AACAAGATTTC	TTTACGCT	exp10	D0_confluent	11
Rfx5	Plate7-H10	GGCTTCAAAGC	CTAATGCA	exp10	D0_confluent	39
Onecut2	Plate7-H11	AAGACATTGAT	TTCGACTT	exp10	D0_confluent	65
Npas2	Plate7-H12	ATACGGTCGAG	TCCTCGAT	exp10	D0_confluent	49
AI894139	Plate8-A9	GGGGTACAAAG	GTTTCCCG	exp10	D0_confluent	24	Renamed Zfp956
Mkrn2	Plate8-D2	GAAAAAAACTC	TGCATCTG	exp10	D0_confluent	50
Dcun1d3	Plate8-D6	TCTGAGCTACT	CCCATGCA	exp10	D0_confluent	72
Mbnl2	Plate8-F3	TGGTTACTCCA	GAATACCA	exp10	D0_confluent	20
Irf3	P0_33	CTACAGCACGG	GGGGGGTA	exp10	D0_confluent	27
Bhlhb2	P1-D1	CTCAACGATGA	ACCCGTAC	exp10	D0_confluent	129	Renamed Bhlhe40
Fos	P1-F10	TATGTGATTGG	TGGACACC	exp10	D0_confluent	67
Hey1	P1-H7	TTTGGGCTTCT	ATCCCTTA	exp10	D0_confluent	75
Mycn	P6-B10	CCGATGTCCTA	AGATCTAC	exp10	D0_confluent	34
Zbtb41	P6-C9	TATACCATATA	TAGAGTTA	exp10	D0_confluent	46
Myc	Plate_i1	AATGTAGAAAG	CGATGGCT	exp10	D0_confluent	51	2 missing
Taz	Plate_i4	CGTTATGGCGA	CGTCCTTT	exp10	D0_confluent	117
Runx2	Plate_i5	ATGGGAGCTGA	TCCTTGAT	exp10	D0_confluent	143
mCherry-P5A5	P5A5	TGCAGGACCGT	TTTTAGCT	exp10	D0_confluent	85	D0
mCherry-P5A8	P5A8	GTTCCAAGATC	AGTTAACG	exp10	D0_confluent	90	D0
mCherry-P5A10	P5A10	CGGATAAACGG	TACCTCCT	exp10	D0_confluent	53	D0
mCherry-BC1	WC-BC1	TTAAAAAGCGG	TCTTTGGA	exp10	D0	45	D0
mCherry-BC3	WC-BC3	AATAACCACGG	AGTATATT	exp10	D0	46	D0
mCherry-BC6	WC-BC6	CAAGAGTTCGG	TTTCTTAC	exp10	D0	48	D0
mCherry-BC9	WC-BC9	AACAAAATCGG	TGAACGT-	exp10	D1_adipo	0	excluded in final file
mCherry-BC10	WC-BC10	CAACAATGCGG	CTTTGGGT	exp10	D1_adipo	0	excluded in final file
mCherry-BC11	WC-BC11	TTTTAAAACGG	TCAGATGG	exp10	D1_adipo	0	excluded in final file
mCherry-BC12	WC-BC12	ACAAAATACGG	TGCATGTT	exp10	D2_adipo	0	excluded in final file
mCherry-BC13	WC-BC13	CAAAAACCCGG	TGGTGTAT	exp10	D2_adipo	0	excluded in final file
mCherry-BC14	WC-BC14	CAAAATAGCGG	TTTTTGAC	exp10	D2_adipo	0	excluded in final file
mCherry-BC15	WC-BC15	ATCGTGATCGG	TTGGCATG	exp10	D3_adipo	0	excluded in final file
mCherry-BC17	WC-BC17	ATAATGCACGG	TTTATCAG	exp10	D3_adipo	0	excluded in final file
mCherry-BC18	WC-BC18	AATTTGTCCGG	TTTTTATT	exp10	D3_adipo	0	not found
mCherry-BC21	WC-BC21	TAGGAGCACGG	TTCATATT	exp10	D4_adipo	24	Adipo_ref
mCherry-BC22	WC-BC22	AAACACATCGG	TAGTTGTT	exp10	D4_adipo	25	Adipo_ref
mCherry-P5C7	P5C7	AGTTTGACACC	AATCGGCT	exp10	D4_adipo	14	Adipo_ref
mCherry-P5D5	P5D5	CAGGATACCAG	GGTCACGG	exp10	D4.1_adipo	16	Adipo_ref
mCherry-P5E1	P5E1	ATCGGTCCCTC	TGGAATTA	exp10	D4.1_adipo	26	Adipo_ref
mCherry-P5E11	P5E11	CCATCACCGTG	GGTATTCA	exp10	D4.5_adipo	1	Adipo_ref
mCherry-P5F12	P5F12	CGAATAAATAC	TCGTTTCA	exp10	D5_adipo	3	Adipo_ref
mCherry-P5G2	P5G2	ACCTCCGTATA	TGGAGGTA	exp10	D5_adipo	2	Adipo_ref
mCherry-P5G11	P5G11	GCTGTTTTTCT	TGACTGCA	exp10	D5_adipo	4	Adipo_ref
Hoxa13	Plate8-A2	CGGTTATTGTC	CCCTCACA	exp11	D0_confluent	24
Isx	Plate8-A5	AATTGCCACTC	TTCCTTGG	exp11	D0_confluent	26
Zfp800	Plate8-A6	CTGTCTCTTAT	NNNNNNNN	exp11	D0_confluent	0	not found
Msgn1	Plate8-A8	TTGATGTGCAA	ACTGGGTT	exp11	D0_confluent	23
Batf3	Plate8-A12	TGATAGCAAAC	TTTTCTTA	exp11	D0_confluent	13
Lhx3	Plate8-B2	CGAGAAGCGAA	ACTCTGTT	exp11	D0_confluent	67
Rhox10	Plate8-B3	TCCTGATGAGT	AACCCTTA	exp11	D0_confluent	36
Hoxa6	Plate8-B4	CTGCCCACGTA	TCACCTTC	exp11	D0_confluent	105	1 is missing
Rhox12	Plate8-B5	GAATCCTGGTC	GAGCGTAC	exp11	D0_confluent	78
T	Plate8-B6	TTCATGGTCCG	ATGTCTCA	exp11	D0_confluent	165
Cdx4	Plate8-B7	GAAAGATTAGG	TTCCTGAT	exp11	D0_confluent	68
Tfam	Plate8-B8	ATGCTGATCCC	GACTAGAG	exp11	D0_confluent	80
Zfpl1	Plate8-B9	TCTGAGCTACT	CCCATGCA	exp11	D0_confluent	64
Rbm10	Plate8-B11	AATCAGTGAAC	CGACGCAC	exp11	D0_confluent	64
Rogdi	Plate8-B12	TATTCTGCAAA	AATTAGGA	exp11	D0_confluent	55
Sox13	Plate8-C1	GGGGTACAAAG	GTTTCCCG	exp11	D0_confluent	21
Zdhhc7	Plate8-C2	TAAGTTGGCTG	CACTTCCC	exp11	D0_confluent	19
Prr3	Plate8-C3	GAAAAAAACTC	TGCATCTG	exp11	D0_confluent	70
Thap7	Plate8-C4	GACTTATTAAA	CTAGACGG	exp11	D0_confluent	74
Zdhhc4	Plate8-C5	GCTGACTAAAA	AACATTTA	exp11	D0_confluent	87
Zdhhc20	Plate8-C6	AAAACTGACGC	TGACGCTA	exp11	D0_confluent	56
Zdhhc12	Plate8-C7	CGTATTACGAT	TTGTGCTC	exp11	D0_confluent	112
Zdhhc3	Plate8-C11	ATGAAATCTAT	TAACTTAA	exp11	D0_confluent	87
Trmt1	Plate8-D3	TTCGTATGTAC	TCGCCCTG	exp11	D0_confluent	25
Tsc22d3	Plate8-D4	AACTCTTGAAA	TGTGGAAA	exp11	D0_confluent	17
Zc3hav1_1	Plate8-D5	ATAAAGCTTCA	TTCACGCT	exp11	D0_confluent	0	less than 8 cells: excluded
Nupl2	Plate8-D9	TAAATAGTGCA	GTCATCTC	exp11	D0_confluent	73
Zdhhc9	Plate8-D11	ATAGTCCCGAA	AAGCCTTC	exp11	D0_confluent	64
Zc3h8	Plate8-D12	TGGGTAAACCA	GACATGGG	exp11	D0_confluent	19
Zdhhc19	Plate8-E1	TAGTCCTTGAA	AGTGGGTC	exp11	D0_confluent	52
Hmgb2l1	Plate8-E2	GGCAAAGATCG	TTTGTTCT	exp11	D0_confluent	41	Renamed Hmgxb4
Tox3	Plate8-E3	CGAGAATAACT	CGTTTATT	exp11	D0_confluent	34
Ppp1r10	Plate8-E4	TTTGACAGCAT	TTCGTTTC	exp11	D0_confluent	0	less than 8 cells: excluded
Zc3hav1_2	Plate8-E5	TCAAGACCCGC	ATGAAAGT	exp11	D0_confluent	0	not found
Mbnl3	Plate8-E6	CACCGAAATGA	CAGCCTAT	exp11	D0_confluent	8
Sox2_1	Plate8-E7	ATGCTATGGGG	CCGAGTAG	exp11	D0_confluent	73	Renamed Sox2
Zdhhc14	Plate8-E8	GATACCTCAAC	ATTAATAG	exp11	D0_confluent	62
Chrac1	Plate8-E9	CTTATGACAAG	AAAAACAC	exp11	D0_confluent	82
Krba1	Plate8-F1	CGCTACGACAA	ATCCAGTT	exp11	D0_confluent	54
Ebf3	Plate8-F2	TGGTTACTCCA	GAATACCA	exp11	D0_confluent	19
Rbm22	Plate8-F4	AAGTAGGTAAG	AGTGAGCA	exp11	D0_confluent	72
Zfp750	Plate8-F5	ATAGCGTTTAG	TAGTGACG	exp11	D0_confluent	84
Fam164a	Plate8-F6	ATAGCTCCAAG	TTCAACCG	exp11	D0_confluent	67	Renamed Zc2hc1a
Hmgn1	Plate8-F7	ACGGTGGTAAA	AAAGAGCT	exp11	D0_confluent	76
Zfp280b	Plate8-F10	AGCTTTGCGGG	GTTTAGGG	exp11	D0_confluent	74
Pogz	Plate8-F11	CGGACGAAGTT	TTCGCTCC	exp11	D0_confluent	37
Mbnl1	Plate8-F12	TTTCCACATAA	TTAGACCA	exp11	D0_confluent	85
Spert	Plate8-G1	CGTGGCACAGG	CTTTTTCG	exp11	D0_confluent	67
Rnf113a2	Plate8-G2	ATGGTTCCACT	CTTACCCC	exp11	D0_confluent	85
Zfp414	Plate8-G3	TGCAATTTGAA	TCTTTCCC	exp11	D0_confluent	82
Sox15	Plate8-G5	ATATCTCTATC	GCACTCTA	exp11	D0_confluent	72	2 are missing
Zfp809	Plate8-G7	AATAGCGGAGC	TGGTCACA	exp11	D0_confluent	47
Sox2_2	Plate8-G8	GGAAAAGGAAC	CTTCTGTG	exp11	D0_confluent	119	Renamed Sox2
CEBPA	Plate8-G9	GATGAGGCCTT	ATTCTTGA	exp11	D0_confluent	70	Renamed Cebpa
MESP1	Plate8-G10	TAGTGGCAGGT	TTCCTGTA	exp11	D0_confluent	91	Renamed Mesp1
Smarcd3	Plate8-G11	ATACGATATAC	GTGGTTCG	exp11	D0_confluent	81
Foxa1	Plate8-G12	AGAGTCTTGCG	TCGAGGCT	exp11	D0_confluent	80
Hnf4a	Plate8-H1	CTACTAAATAG	AGCCTATT	exp11	D0_confluent	29
Pdx1	Plate8-H2	AAGCTTCACTT	ACTATATG	exp11	D0_confluent	63	4 are missing
Gata4	Plate8-H3	GCATGGATGCC	ATGCACTC	exp11	D0_confluent	49
Tbx5	Plate8-H4	CAGGGAGCATT	GATGAGTT	exp11	D0_confluent	62
Nkx2-5	Plate8-H5	AGGACTAAGAA	ACTGGTTT	exp11	D0_confluent	29
Yap1	Plate8-H6	AAAAGGTGTGA	AACTTGAA	exp11	D0_confluent	67
Etv6	Plate8-H7	AAGACCGCCTT	CATAGATT	exp11	D0_confluent	43
Ascl1	Plate8-H8	CCGCTTTCTGC	GAAAATTA	exp11	D0_confluent	54
Pou3f2	Plate8-H9	ATTCAACAGCA	ATTAGGAT	exp11	D0_confluent	49
Spi1	Plate8-H11	ACGTCCAAAAG	TATGGAGT	exp11	D0_confluent	24
Klf4	Plate8-H12	AAGATGCATGG	ACTAGGAG	exp11	D0_confluent	92
Zfp14	Plate7-C9	ATACGGTCGAG	TCCTCGAT	exp11	D0_confluent	53
mCherry-BC1	WC-BC1	TTAAAAAGCGG	TCTTTGGA	exp11	D0	52	D0
mCherry-BC3	WC-BC3	AATAACCACGG	AGTATATT	exp11	D0	62	D0
mCherry-BC6	WC-BC6	CAAGAGTTCGG	TTTCTTAC	exp11	D0	34	D0
mCherry-BC9	WC-BC9	AACAAAATCGG	TGAACGT-	exp11	D1_adipo	0	excluded in final file
mCherry-BC10	WC-BC10	CAACAATGCGG	CTTTGGGT	exp11	D1_adipo	0	excluded in final file
mCherry-BC11	WC-BC11	TTTTAAAACGG	TCAGATGG	exp11	D1_adipo	0	excluded in final file
mCherry-BC12	WC-BC12	ACAAAATACGG	TGCATGTT	exp11	D2_adipo	0	excluded in final file
mCherry-BC13	WC-BC13	CAAAAACCCGG	TGGTGTAT	exp11	D2_adipo	0	excluded in final file
mCherry-BC14	WC-BC14	CAAAATAGCGG	TTTTTGAC	exp11	D2_adipo	0	excluded in final file
mCherry-BC15	WC-BC15	ATCGTGATCGG	TTGGCATG	exp11	D3_adipo	0	excluded in final file
mCherry-BC17	WC-BC17	ATAATGCACGG	TTTATCAG	exp11	D3_adipo	0	excluded in final file
mCherry-BC18	WC-BC18	AATTTGTCCGG	TTTTTATT	exp11	D3_adipo	0	not found
mCherry-BC21	WC-BC21	TAGGAGCACGG	TTCATATT	exp11	D4_adipo	33	Adipo_ref
mCherry-BC22	WC-BC22	AAACACATCGG	TAGTTGTT	exp11	D4_adipo	34	Adipo_ref
mCherry-P5C7	P5C7	AGTTTGACACC	AATCGGCT	exp11	D4_adipo	16	Adipo_ref
mCherry-P5D5	P5D5	CAGGATACCAG	GGTCACGG	exp11	D4.1_adipo	23	Adipo_ref
mCherry-P5E1	P5E1	ATCGGTCCCTC	TGGAATTA	exp11	D4.1_adipo	30	Adipo_ref
mCherry-P5E11	P5E11	CCATCACCGTG	GGTATTCA	exp11	D4.5_adipo	4	Adipo_ref
mCherry-P5F12	P5F12	CGAATAAATAC	TCGTTTCA	exp11	D5_adipo	4	Adipo_ref
mCherry-P5G2	P5G2	ACCTCCGTATA	TGGAGGTA	exp11	D5_adipo	4	Adipo_ref
mCherry-P5G11	P5G11	GCTGTTTTTCT	TGACTGCA	exp11	D5_adipo	8	Adipo_ref
Cebpa	Cebpa Single	GATGAGGCCTT	ATTCTTGA	exp12-13	D0_confluent	177	Cebpa
Cebpa_1	Cebpa Single	TTTGACTATGT	ACAACACG	exp12-13	D0_confluent	333	Renamed Cebpa
Cebpa_2	Cebpa Single	CACGGACCGTG	TTTGCGTT	exp12-13	D0_confluent	386	Renamed Cebpa
Cebpa_3	Cebpa Single	TAACACGGCCG	CGGTTTAT	exp12-13	D0_confluent	0	not found
Cebpa_4	Cebpa Single	TACGTTAAACT	CGCGACTT	exp12-13	D0_confluent	6	Renamed Cebpa
Cebpa_5	Cebpa Single	ATCTTTGGTGG	TTTGACGT	exp12-13	D0_confluent	0	not found
Cebpa_6	Cebpa Single	CGTTGGGCTCA	TCATGATG	exp12-13	D0_confluent	0	not found
mCherry_BC1	Controls D0 confluent collagenase dissociation osteo with Dox	TTAAAAAGCGG	TCTTTGGA	exp12-13	D0_osteo	0	excluded in final file
mCherry_BC3	mCherry_BC3	AATAACCACGG	AGTATATT	exp12-13	D9_osteo	0	not found
mCherry_BC6	Osteo lineage D6	CAAGAGTTCGG	TTTCTTAC	exp12-13	D6_osteo	0	excluded in final file
mCherry_BC9	Osteo lineage D5	AACAAAATCGG	TGAACGT-	exp12-13	D5_osteo	0	excluded in final file
mCherry_BC10	Adipo lineage D5	CAACAATGCGG	CTTTGGGT	exp12-13	D5_adipo	0	not found
mCherry_BC11	Adipo lineage D4	TTTTAAAACGG	TCAGATGG	exp12-13	D4_adipo	0	excluded in final file
mCherry_BC12	Adipo lineage D3	ACAAAATACGG	TGCATGTT	exp12-13	D3_adipo	0	excluded in final file
mCherry_BC13	Adipo lineage D1	CAAAAACCCGG	TGGTGTAT	exp12-13	D1_adipo	0	excluded in final file
mCherry_BC14	Controls D0 confluent with Dox	CAAAATAGCGG	TTTTTGAC	exp12-13	D0_confluent	121	D0
mCherry_BC15	Controls D0 confluent no Dox	ATCGTGATCGG	TTGGCATG	exp12-13	D0	165	D0
mCherry_BC17	Controls D0 non confluent with Dox	ATAATGCACGG	TTTATCAG	exp12-13	D0	177	D0
mCherry_P5E11	Osteo lineage D2	CCATCACCGTG	GGTATTCA	exp12-13	D2_osteo	0	not found
mCherry_P5F12	Osteo lineage D7	CGAATAAATAC	TCGTTTCA	exp12-13	D7_osteo	0	excluded in final file
mCherry_P5G11	Osteo lineage D8	GCTGTTTTTCT	TGACTGCA	exp12-13	D8_osteo	0	excluded in final file
mCherry_P5G2	Osteo lineage D1	ACCTCCGTATA	TGGAGGTA	exp12-13	D1_osteo	0	excluded in final file
Mycn	Mycn Single	CCGATGTCCTA	AGATCTAC	exp12-13	D0_confluent	334	Mycn
Mycn_1	Mycn Single	GACCCATGATA	AAGGCTCT	exp12-13	D0_confluent	1024	Renamed Mycn
Mycn_2	Mycn Single	GAAATTAACAC	CAAAACAT	exp12-13	D0_confluent	113	Renamed Mycn
Mycn_3	Mycn Single	CAAGTCTTGGG	CGACGACC	exp12-13	D0_confluent	971	Renamed Mycn
Mycn_4	Mycn Single	GGGACCCCATG	ACCTCTCT	exp12-13	D0_confluent	829	Renamed Mycn
Mycn_5	Mycn Single	GCGTTAATGAA	TTCTTATG	exp12-13	D0_confluent	0	not found
Mycn_6	Mycn Single	TTTCGCAATGA	TAGCCACA	exp12-13	D0_confluent	0	not found
Mycn_7	Mycn Single	TAAAAACTTTT	TCTGGGTT	exp12-13	D0_confluent	0	not found
Myog_BC1	Muscle lineage D1	GTTTACGAACA	CCACCCTA	exp12-13	D1_myo	337	Renamed Myod1
Myog_BC2	Muscle lineage D2	ATGATACGAAA	CTGATTTA	exp12-13	D2_myo	403	Renamed Myod1
Myog_BC3	Muscle lineage D3	TTAGCGCGCAA	GTCGGTGT	exp12-13	D3_myo	481	Renamed Myod1
Myog_BC4	Muscle lineage D5	TAGAGTGCCGG	CGCTTGCT	exp12-13	D5_myo	737	Renamed Myod1
Myog_BC5	Muscle lineage D4	GAGCTTAGCAC	AAGAGCTC	exp12-13	D4_myo	286	Renamed Myod1
Myog_BC6	Muscle lineage D0 no Dox	CTCGGGTACTT	TGTTCTCC	exp12-13	D0_myo	0	not found
Myog_BC7	Myog Single	GATGGAGGTTA	CATATACG	exp12-13	D0_confluent	6	Renamed Myog
Myog_BC8	Myog Single	ACGAACGGTAC	TGGAAGCT	exp12-13	D0_confluent	4	Renamed Myog
Myog_BC9	Myog Single	CGAAGAATCAA	CAAAATGT	exp12-13	D0_confluent	402	Renamed Myog
Myog_BC10	Myog Single	CGTGTTATCCA	TACCGATT	exp12-13	D0_confluent	0	not found
Pparg_1	Pparg Single	GATAATCCGTG	ATGCCTAC	exp12-13	D0_confluent	0	not found
Pparg_2	Pparg Single	CTGCGAAAGTG	AATTCTCT	exp12-13	D0_confluent	0	not found
Pparg_3	Pparg Single	TAAGAACTGGA	CCTTGGCT	exp12-13	D0_confluent	0	not found
Pparg_4	Pparg Single	GAACCTTAAGA	AGATACTA	exp12-13	D0_confluent	0	not found
Pparg_5	Pparg Single	GAGCAGACCTT	NNNNNNNN	exp12-13	D0_confluent	0	not found
Pparg_A6	Pparg Single	GCTTGTCACGG	GTCCACTG	exp12-13	D0_confluent	37	Renamed Pparg
Pparg_G6	Pparg Single	AGTGCGACCGG	ATTTAGCT	exp12-13	D0_confluent	278	Renamed Pparg
Runx2	Runx2 Single	ATGGGAGCTGA	TCCTTGAT	exp12-13	D0_confluent	1371	Renamed Runx2
Runx2_1	Runx2 Single	GTCGCGTTTAT	ACGTCGCT	exp12-13	D0_confluent	0	not found
Runx2_2	Runx2 Single	CATAGGTTGTG	TAATTCTT	exp12-13	D0_confluent	0	not found
Runx2_3	Runx2 Single	TCTCGGGACGT	AAAACATA	exp12-13	D0_confluent	0	not found
Runx2_4	Runx2 Single	AACTTACAGGA	AATGATTT	exp12-13	D0_confluent	0	not found
Runx2_5	Runx2 Single	CTGGACACGGC	TCCCCTTT	exp12-13	D0_confluent	883	Renamed Runx2
Cebpa_1-Pparg_A6	Combination Cebpa_1 + Pparg_A6			exp12-13	D0_confluent	75	Created Cebpa-Pparg (combination)
Cebpa_2-Myog_BC7	Combination Cebpa_2 + Myog_BC7			exp12-13	D0_confluent	44	Created Cebpa-Myog (combination)
Cebpa_4-Mycn_4	Combination Cebpa_4 + Mycn_4			exp12-13	D0_confluent	406	Created Cebpa-Mycn (combination)
Mycn_1-Pparg_G6	Combination Mycn_1 + Pparg_G6			exp12-13	D0_confluent	99	Created Mycn-Pparg (combination)
Mycn_2-Runx2_5	Combination Mycn_2 + Runx2_5			exp12-13	D0_confluent	518	Created Mycn-Runx2 (combination)
Mycn_3-Myog_BC8	Combination Mycn_3 + Myog_BC8			exp12-13	D0_confluent	183	Created Mycn-Myog (combination)
Pparg_A6-Runx2	Combination Pparg_A6 + Runx2			exp12-13	D0_confluent	383	Created Pparg-Runx2 (combination)
