## Supplemental Tables 1-7 for "Dissecting reprogramming heterogeneity at single-cell resolution using scTF-seq": Supplementary_Table_2_summary_for_TF_assignment_in_10x_or_TF_enrichment_libraries.xlsx

### Sheet: Sheet1
Experiment	Libraries	Number-of-TF	Cell-barcode-length-R1	UMI-sequence-length-R1	Input-reads-R2	Trimmed-reads-R2	Uniquely-mapped-to-vector	Uniquely-mapped-pc	Read-mapping-TF	Read-mapping-TF-pc	Read-NOT-mapping-TF	Read-mapping-TF-BC1-only	Read-mapping-TF-BC2-only	Read-mapping-TF-BC1-BC2	Unique-Cell-barcodes		Cell-barcodes-10x-cell-ranger		Cell-barcodes-matching-10x-cellranger	Cell-barcodes-matching-10x-cellranger-pc		Filtered-cells-KneePoint	Filtered-cells-QC	Final-seurat-object	Functional-Cells
exp1	10x	51	16	10	514787519	510917770	297358	0.000577632	100062	0.336503	197296	28175	60243	34633	6634		5294		2802	0.529278		1615	1582	NA	NA
exp1	enriched	51	16	10	29412598		5064491	0.172188	4914387	0.970361	150104	1868688	1202	3099434	46673		5294		3529	0.666604		2839	2794	2277	2069
exp2	10x	86	16	10	507893361	504703981	217606	0.000428448	69427	0.319049	148179	19887	43347	23918	5384		6453		2582	0.400124		1322	1296	NA	NA
exp2	enriched	86	16	10	54984169		6545687	0.119047	6078109	0.928567	467578	6500495	999	529	49350		6453		4164	0.645281		3033	2985	2331	2068
exp3	10x	89	16	12	473076292		1011223	0.00213755	437790	0.432931	573433	148630	211143	146022	25035		9607		8171	0.850526		4680	4638	NA	NA
exp3	enriched	89	16	12	7557793		7181732	0.950242	7081923	0.986102	99809	7143935	104	140	106070		9607		9163	0.953784		7325	7218	6131	5732
exp4	10x	95	16	12	446760950		978801	0.00219088	428462	0.437742	550339	177709	136099	150287	25077		8938		7575	0.847505		4467	4345	NA	NA
exp4	enriched	95	16	12	8602226		8288645	0.963547	8177304	0.986567	111341	8231784	89	169	114743		8938		8505	0.951555		6650	6376	5364	5056
exp5	10x	89	16	12	342525681		113091	0.000330168	46873	0.414472	66218	5510	16375	27645	6227		6832		3946	0.577576		1371	1360	NA	NA
exp5	enriched	89	16	12	6558972		5455138	0.831706	5180240	0.949608	274898	963	262	5243537	38621		6832		6146	0.89959		4780	4720	4100	3594
exp6	10x	84	16	12	375285087		455683	0.00121423	233514	0.512448	222169	24132	78143	158217	13152		6863		4699	0.684686		2091	2053	NA	NA
exp6	enriched	84	16	12	8139608		7387389	0.907585	6867331	0.929602	520058	1754	223	6883663	49761		6863		6498	0.946816		4185	4044	3191	2724
exp7	10x	90	16	12	366945412		368485	0.0010042	182042	0.494028	186443	29709	69034	103687	12698		8044		5250	0.65266		2226	2214	NA	NA
exp7	enriched	90	16	12	7180214		6381870	0.888813	6012503	0.942122	369367	1587	332	6018471	65210		8044		7361	0.915092		5133	5036	4224	3936
exp8_run1	10x	53	16	12	461425521		388707	0.000842405	178047	0.458049	210660	21669	52409	116161	22938	40964 (merged exp8)	10460	21471 (merged exp8)	7981	0.763002	16389 (merged exp8)	7049 (merged exp8)	7037 (merged exp8)	NA	NA
exp8_run1	enriched	53	16	12	9419523		8354110	0.886893	7690708	0.92059	663402	1054	126	7694389	89309	170403 (merged exp8)	10460	21471 (merged exp8)	9089	0.868929	18857 (merged exp8)	13606 (merged exp8)	13406 (merged exp8)	11569 (merged exp8)	8862 (merged exp8)
exp8_run2	10x	53	16	12	500032997		442966	0.000885874	186237	0.420432	256729	19863	61009	119425	18026	40964 (mergedexp8)	11011	21471 (merged exp8)	8408	0.7636	16389 (merged exp8)	7049 (merged exp8)	7037 (merged exp8)	NA	NA
exp8_run2	enriched	53	16	12	7385806		6261545	0.847781	5762449	0.920292	499096	1810	147	5776617	81094	170403 (merged exp8)	11011	21471 (merged exp8)	9768	0.887113	18857 (merged exp8)	13606 (merged exp8)	13406 (merged exp8)	11569 (merged exp8)	8862 (merged exp8)
