## Supplemental Tables 1-7 for "Dissecting reprogramming heterogeneity at single-cell resolution using scTF-seq": Supplementary_Table_4_TF_categories_on_dose_sensitivity_capacity.xlsx

### Sheet: Sheet 1 - TF_categories_on_pote
	Asym	xmid	scal	TF	dose.min	dose.max	predicted_value_at_min_dose	predicted_value_at_max_dose	predicted_value_at_mean_dose.allTFs	category
Arnt2	0.092	0.929	0.452	Arnt2	0.693	4.043	0.03	0.09	0.09	low-capacity
Atf3	0.357	5.403	7.142	Atf3	0.693	5.403	0.12	0.18	0.15	low-capacity
Bcl6b	0.143	0	10	Bcl6b	0.693	4.357	0.07	0.09	0.08	low-capacity
Creb3l2	0.338	2.96	4.146	Creb3l2	0.693	5.996	0.12	0.23	0.17	low-capacity
Dr1	0.358	6.463	10	Dr1	0.693	6.463	0.13	0.18	0.15	low-capacity
Ets1	0.446	2.656	1.825	Ets1	0.693	5.416	0.11	0.37	0.24	high-capacity & high-sensitivity
Hoxa7	0.354	5.231	2.66	Hoxa7	0.693	5.231	0.05	0.18	0.11	low-capacity
Hoxb2	0.152	4.7	3.865	Hoxb2	1.099	4.7	0.04	0.08	0.06	low-capacity
Hoxb6	0.469	2.2	0.941	Hoxb6	0.693	4.956	0.08	0.44	0.33	high-capacity & high-sensitivity
Hoxb7	0.319	4.883	5.614	Hoxb7	0.693	4.883	0.1	0.16	0.13	low-capacity
Irf3	0.266	0	0.628	Irf3	0.693	5.617	0.2	0.27	0.26	high-capacity & dose-insensitive
Meox2	0.353	3.247	4.306	Meox2	0.693	4.094	0.13	0.19	0.17	low-capacity
Myod1	0.489	0	0.962	Myod1	0.693	5.62	0.33	0.49	0.47	high-capacity & dose-insensitive
Myog	0.626	0.351	3.336	Myog	0.693	6.068	0.33	0.53	0.43	high-capacity & dose-insensitive
Neurod2	0.12	0	10	Neurod2	0.693	4.277	0.06	0.07	0.07	low-capacity
Nfia	0.489	4.522	1.604	Nfia	0.693	4.522	0.04	0.24	0.14	low-capacity
Nkx2-6	0.46	3.678	2.084	Nkx2-6	0.693	6.507	0.09	0.37	0.19	high-capacity & low-sensitivity
Nr4a2	0.351	3.359	1.627	Nr4a2	0.693	5.037	0.06	0.26	0.16	high-capacity & low-sensitivity
Pax9	0.505	2.545	2.327	Pax9	0.693	5.273	0.16	0.39	0.28	high-capacity & high-sensitivity
Pparg	0.465	8.066	3.792	Pparg	0.693	8.066	0.06	0.23	0.1	low-capacity
Rhox6	0.141	1.153	0.367	Rhox6	0.693	5.765	0.03	0.14	0.14	low-capacity
Rhox9	0.167	1.249	0.337	Rhox9	0.693	3.871	0.03	0.17	0.17	low-capacity
Smad3	0.259	5.024	7.915	Smad3	0.693	5.024	0.09	0.13	0.11	low-capacity
Zfand5	0.422	6.957	3.156	Zfand5	0.693	6.957	0.05	0.21	0.09	low-capacity
Zfp41	0.388	5.338	4.674	Zfp41	0.693	6.203	0.1	0.21	0.15	low-capacity
Zfp688	0.12	0.615	0.358	Zfp688	0.693	4.511	0.07	0.12	0.12	low-capacity
Zfp692	0.433	5.206	2.751	Zfp692	0.693	8.049	0.07	0.32	0.13	high-capacity & low-sensitivity
Zscan18	0.171	0.869	1.413	Zscan18	0.693	4.19	0.08	0.16	0.14	low-capacity
Zfp788	0.118	0	0.001	Zfp788	0.693	5.124	0.12	0.12	0.12	low-capacity
Crx	0.181	2.417	1.265	Crx	0.693	4.317	0.04	0.15	0.11	low-capacity
Gata3	0.361	3.929	3.293	Gata3	0.693	4.205	0.1	0.19	0.16	low-capacity
Irf6	0.201	0	10	Irf6	0.693	4.82	0.1	0.12	0.12	low-capacity
Nfil3	0.273	3.678	1.233	Nfil3	0.693	4.357	0.02	0.17	0.1	low-capacity
Nfyc	0.185	1.161	0.377	Nfyc	0.693	4.304	0.04	0.18	0.18	low-capacity
Otx2	0.567	3.429	2.49	Otx2	0.693	5.037	0.14	0.37	0.26	high-capacity & high-sensitivity
Pbrm1	0.135	0	0.001	Pbrm1	0.693	4.644	0.14	0.14	0.14	low-capacity
Sall3	0.153	0	10	Sall3	0.693	4.043	0.08	0.09	0.09	low-capacity
Srebf2	0.135	0.053	0.628	Srebf2	0.693	5.124	0.1	0.13	0.13	low-capacity
Stat1	0.213	1.742	1.487	Stat1	0.693	4.127	0.07	0.18	0.15	low-capacity
Tbx22	0.124	0.392	0.308	Tbx22	0.693	4.489	0.09	0.12	0.12	low-capacity
Tead1	0.322	4.277	2.419	Tead1	0.693	4.277	0.06	0.16	0.12	low-capacity
Tnfaip3	0.348	5.278	4.74	Tnfaip3	0.693	5.278	0.1	0.17	0.13	low-capacity
Zdhhc16	0.168	0	0.001	Zdhhc16	0.693	5.112	0.17	0.17	0.17	low-capacity
Zdhhc25	0.295	6.256	7.336	Zdhhc25	0.693	6.256	0.09	0.15	0.12	low-capacity
Zfp593	0.129	1.3	1.041	Zfp593	0.693	4.511	0.05	0.12	0.11	low-capacity
Zfp87	0.13	0.779	0.461	Zfp87	0.693	4.691	0.06	0.13	0.13	low-capacity
Alx1	0.452	4.473	1.871	Alx1	0.693	6.693	0.05	0.35	0.14	high-capacity & low-sensitivity
Atf4	0.418	3.059	1.063	Atf4	0.693	6.043	0.04	0.39	0.2	high-capacity & low-sensitivity
Atf7	0.419	3.529	1.642	Atf7	0.693	6.698	0.06	0.37	0.18	high-capacity & low-sensitivity
Bach2	0.247	1.213	0.733	Bach2	0.693	5.434	0.08	0.25	0.23	high-capacity & high-sensitivity
Batf	0.32	2.004	3.865	Batf	0.693	4.654	0.13	0.21	0.18	low-capacity
Bhlhe23	0.262	1.926	0.813	Bhlhe23	1.099	6.725	0.07	0.26	0.21	high-capacity & low-sensitivity
Bmyc	0.241	0	10	Bmyc	0.693	6.673	0.12	0.16	0.14	low-capacity
Cdx2	0.499	1.22	1.445	Cdx2	0.693	4.977	0.2	0.46	0.39	high-capacity & high-sensitivity
Creb3	0.516	5.581	2.746	Creb3	0.693	8.132	0.07	0.37	0.15	high-capacity & low-sensitivity
Ddit3	0.362	4.685	2.891	Ddit3	0.693	5.74	0.07	0.21	0.13	low-capacity
Dlx4	0.38	6.046	3.551	Dlx4	1.099	6.488	0.08	0.2	0.11	low-capacity
Dlx6	0.588	3.246	2.681	Dlx6	0.693	6.192	0.16	0.44	0.28	high-capacity & high-sensitivity
E2f2	0.218	1.928	0.511	E2f2	1.099	5.333	0.04	0.22	0.19	low-capacity
Obox7	0.224	0	10	Obox7	0.693	5.903	0.12	0.14	0.13	low-capacity
Egr1	0.418	3.409	1.664	Egr1	1.099	5.878	0.08	0.34	0.18	high-capacity & low-sensitivity
Elk1	0.295	4.454	3.084	Elk1	1.099	4.454	0.07	0.15	0.11	low-capacity
En2	0.404	4.188	2.997	En2	0.693	6.009	0.1	0.26	0.16	high-capacity & low-sensitivity
Esr2	0.491	3.248	1.66	Esr2	0.693	5.521	0.09	0.39	0.23	high-capacity & high-sensitivity
Ets2	0.246	4.205	2.91	Ets2	0.693	4.205	0.06	0.12	0.1	low-capacity
Etv1	0.458	3.335	2.096	Etv1	0.693	6.599	0.1	0.38	0.21	high-capacity & low-sensitivity
Foxs1	0.354	4.195	2.005	Foxs1	1.099	4.511	0.06	0.19	0.13	low-capacity
Fos	0.398	4.049	2.296	Fos	0.693	6.356	0.07	0.29	0.15	high-capacity & low-sensitivity
Fosl1	0.167	1.703	1.259	Fosl1	0.693	5.447	0.05	0.16	0.12	low-capacity
Foxi1	0.193	0.989	1.541	Foxi1	1.099	5.914	0.1	0.19	0.15	low-capacity
Gata2	0.455	3.196	1.605	Gata2	0.693	4.836	0.08	0.33	0.21	high-capacity & low-sensitivity
Gata5	0.455	4.323	2.518	Gata5	0.693	6.425	0.09	0.32	0.17	high-capacity & low-sensitivity
Gcm2	0.241	3.184	0.797	Gcm2	0.693	5.352	0.01	0.23	0.11	low-capacity
Hes3	0.218	0	10	Hes3	0.693	6.827	0.11	0.14	0.13	low-capacity
Hey1	0.456	2.653	2.775	Hey1	0.693	7.031	0.15	0.38	0.24	high-capacity & high-sensitivity
Hoxa13	0.229	2.974	0.644	Hoxa13	0.693	8.172	0.01	0.23	0.12	low-capacity
Hoxb5	0.376	4.16	2.172	Hoxb5	0.693	5.263	0.06	0.23	0.14	low-capacity
Isx	0.415	4.14	1.005	Isx	0.693	4.779	0.01	0.27	0.1	high-capacity & low-sensitivity
Lcor	0.459	2.167	3.4	Lcor	1.792	6.759	0.22	0.36	0.26	high-capacity & high-sensitivity
Mta1	0.104	1.066	0.814	Mta1	0.693	4.025	0.04	0.1	0.09	low-capacity
Nfkb1	0.345	6.462	2.893	Nfkb1	0.693	7.514	0.04	0.2	0.08	low-capacity
Nkx1-2	0.424	2.787	1.669	Nkx1-2	1.099	6.82	0.11	0.39	0.23	high-capacity & high-sensitivity
Prox2	0.303	5.357	7.254	Prox2	1.099	5.357	0.11	0.15	0.13	low-capacity
Tbx10	0.401	6.099	3.159	Tbx10	0.693	6.254	0.06	0.21	0.11	low-capacity
Tgif2lx1	0.329	5.793	6.565	Tgif2lx1	0.693	5.793	0.1	0.16	0.13	low-capacity
Zfp646	0.341	3.688	4.123	Zfp646	0.693	5.407	0.11	0.21	0.16	low-capacity
Zfp800	0.316	3.784	1.884	Zfp800	0.693	3.784	0.05	0.16	0.13	low-capacity
Zfp747	0.164	2.321	4.304	Zfp747	1.609	7.391	0.08	0.13	0.09	low-capacity
Bhlhe40	0.34	4.476	2.328	Bhlhe40	0.693	6.001	0.06	0.22	0.12	low-capacity
N4bp3	0.211	0	10	N4bp3	1.099	7.242	0.11	0.14	0.12	low-capacity
Dbx1	0.206	3.045	1.629	Dbx1	0.693	5.989	0.04	0.18	0.1	low-capacity
Dlx3	0.596	2.167	3.951	Dlx3	1.386	6.344	0.27	0.44	0.33	high-capacity & high-sensitivity
Duxbl1	0.348	5.233	2.644	Duxbl1	0.693	7.014	0.05	0.23	0.1	low-capacity
E2f6	0.239	0	10	E2f6	1.099	7.228	0.13	0.16	0.14	low-capacity
E430018J23Rik	0.231	6.094	6.61	E430018J23Rik	0.693	6.094	0.07	0.12	0.09	low-capacity
Ecd	0.135	0	1.719	Ecd	0.693	7.104	0.08	0.13	0.11	low-capacity
Fosl2	0.283	2.039	1.27	Fosl2	0.693	5.215	0.07	0.26	0.19	high-capacity & low-sensitivity
Foxn3	0.316	6.142	4.354	Foxn3	0.693	6.142	0.07	0.16	0.1	low-capacity
Grhl2	0.535	3.148	2.26	Grhl2	0.693	5.753	0.13	0.41	0.26	high-capacity & high-sensitivity
Hey2	0.159	3.669	0.272	Hey2	1.099	6.413	0	0.16	0.01	low-capacity
Hoxa9	0.446	2.195	1.171	Hoxa9	0.693	5.886	0.1	0.43	0.3	high-capacity & high-sensitivity
Klf12	0.458	3.116	1.691	Klf12	0.693	4.382	0.09	0.31	0.22	high-capacity & low-sensitivity
Lzts2	0.358	0.834	2.034	Lzts2	0.693	7.172	0.17	0.34	0.27	high-capacity & dose-insensitive
Mafg	0.187	3.02	0.483	Mafg	1.099	6.417	0	0.19	0.09	low-capacity
Mbd3	0.376	6.881	4.862	Mbd3	0.693	6.898	0.08	0.19	0.12	low-capacity
Meis2	0.444	4.434	5.892	Meis2	1.099	7.099	0.16	0.27	0.19	high-capacity & low-sensitivity
Mxd1	0.129	0.274	0.644	Mxd1	1.099	5.176	0.1	0.13	0.13	low-capacity
Mycn	0.677	4.455	1.974	Mycn	0.693	6.627	0.09	0.51	0.22	high-capacity & low-sensitivity
Neurog1	0.317	3.709	1.732	Neurog1	1.099	4.543	0.06	0.2	0.13	low-capacity
Nhlh1	0.234	3.581	1.065	Nhlh1	0.693	7.519	0.01	0.23	0.09	low-capacity
Nufip1	0.352	6.009	9.838	Nufip1	1.099	7.049	0.13	0.19	0.15	low-capacity
Olig3	0.191	2.162	0.49	Olig3	0.693	5.215	0.01	0.19	0.16	low-capacity
Pou5f1	0.584	5.405	1.889	Pou5f1	0.693	7.507	0.04	0.44	0.13	high-capacity & low-sensitivity
Sebox	0.212	5.106	1.511	Sebox	0.693	7.255	0.01	0.17	0.04	low-capacity
Six2	0.34	6.371	5.343	Six2	0.693	7.165	0.09	0.18	0.12	low-capacity
Sp110	0.286	5.7	4.458	Sp110	0.693	5.7	0.07	0.14	0.1	low-capacity
Stat3	0.355	6.519	2.338	Stat3	1.099	6.519	0.03	0.18	0.06	low-capacity
Vsx2	0.336	4.742	1.07	Vsx2	0.693	6.621	0.01	0.29	0.06	high-capacity & low-sensitivity
Zbtb41	0.459	4.004	1.937	Zbtb41	0.693	6.317	0.07	0.35	0.17	high-capacity & low-sensitivity
Zfp24	0.41	5.298	3.497	Zfp24	0.693	6.903	0.09	0.25	0.14	high-capacity & low-sensitivity
Zfp277	0.268	7.313	9.06	Zfp277	0.693	7.313	0.09	0.13	0.1	low-capacity
Zfp319	0.307	3.234	1.297	Zfp319	0.693	4.997	0.04	0.24	0.14	low-capacity
Zfp354a	0.287	4.282	2.357	Zfp354a	1.099	4.443	0.06	0.15	0.11	low-capacity
Zfp42	0.11	1.153	0.157	Zfp42	0.693	5.727	0.01	0.11	0.11	low-capacity
Zfp689	0.489	6.655	3.163	Zfp689	1.609	6.655	0.08	0.24	0.12	low-capacity
Zfp707	0.136	0	10	Zfp707	1.946	6.86	0.07	0.09	0.08	low-capacity
Zfp92	0.348	6.981	2.359	Zfp92	1.099	7.915	0.03	0.21	0.05	low-capacity
Zkscan14	0.35	5.058	2.997	Zkscan14	0.693	6.736	0.07	0.22	0.12	low-capacity
Zkscan2	0.402	5.2	1.805	Zkscan2	0.693	5.855	0.03	0.24	0.09	low-capacity
Zscan2	0.34	6.93	4.364	Zscan2	0.693	6.93	0.07	0.17	0.1	low-capacity
Zscan29	0.206	0	10	Zscan29	1.099	6.572	0.11	0.14	0.12	low-capacity
Hoxd10	0.35	4.007	3.078	Hoxd10	0.693	4.007	0.09	0.17	0.15	low-capacity
Mafb	0.365	4.549	1.842	Mafb	1.386	5.118	0.06	0.21	0.11	low-capacity
Myc	0.191	1.549	0.306	Myc	0.693	3.951	0.01	0.19	0.19	low-capacity
Nkx3-1	0.416	3.48	2.327	Nkx3-1	0.693	6.522	0.1	0.33	0.19	high-capacity & low-sensitivity
Pparg1	0.258	5.849	6.913	Pparg1	0.693	5.849	0.08	0.13	0.1	low-capacity
Rela	0.15	0	10	Rela	0.693	5.438	0.08	0.1	0.09	low-capacity
Rhox12	0.427	6.431	3.917	Rhox12	0.693	6.431	0.08	0.21	0.13	low-capacity
Runx2	0.418	0.074	0.892	Runx2	0.693	6.182	0.28	0.42	0.4	high-capacity & dose-insensitive
Tada2a	0.139	0	10	Tada2a	0.693	6.201	0.07	0.09	0.08	low-capacity
Tal2	0.228	5.875	10	Tal2	0.693	5.875	0.09	0.11	0.1	low-capacity
Taz	0.217	5.147	1.661	Taz	0.693	5.147	0.01	0.11	0.05	low-capacity
Tbx15	0.221	0.986	0.924	Tbx15	0.693	4.143	0.09	0.21	0.2	low-capacity
Tbx21	0.271	4.644	5.653	Tbx21	0.693	4.644	0.09	0.14	0.12	low-capacity
Tbx3	0.424	4.168	2.359	Tbx3	0.693	4.812	0.08	0.24	0.16	low-capacity
Tfap2c	0.313	4.078	2.917	Tfap2c	0.693	4.078	0.07	0.16	0.13	low-capacity
Tfeb	0.539	1.639	3.165	Tfeb	0.693	5.403	0.23	0.41	0.33	high-capacity & high-sensitivity
Tead2	0.091	0	0.001	Tead2	0.693	4.575	0.09	0.09	0.09	low-capacity
Tfdp1	0.324	4.263	7.557	Tfdp1	0.693	4.263	0.12	0.16	0.15	low-capacity
Tfdp2	0.356	4.331	3.646	Tfdp2	0.693	4.331	0.1	0.18	0.15	low-capacity
Trerf1	0.205	0	10	Trerf1	0.693	4.205	0.11	0.12	0.12	low-capacity
Usf1	0.346	3.961	1.822	Usf1	0.693	4.489	0.05	0.2	0.13	low-capacity
Vdr	0.172	0	10	Vdr	0.693	6.019	0.09	0.11	0.1	low-capacity
Zbtb33	0.102	0	10	Zbtb33	0.693	4.543	0.05	0.06	0.06	low-capacity
Zbtb5	0.19	3.671	1.932	Zbtb5	0.693	5.069	0.03	0.13	0.08	low-capacity
Zfp46	0.254	4.673	3.62	Zfp46	0.693	4.673	0.06	0.13	0.1	low-capacity
Zfp524	0.383	4.536	1.864	Zfp524	0.693	5.468	0.04	0.24	0.12	low-capacity
Zfp526	0.103	0	0.968	Zfp526	0.693	4.787	0.07	0.1	0.1	low-capacity
Zfp78	0.395	4.178	2.62	Zfp78	0.693	4.466	0.08	0.21	0.15	low-capacity
Zic3	0.505	3.127	1.631	Zic3	0.693	4.977	0.09	0.38	0.24	high-capacity & high-sensitivity
Dcun1d3	0.138	0	10	Dcun1d3	0.693	4.934	0.07	0.09	0.08	low-capacity
Fezf2	0.521	0.143	7.22	Fezf2	0.693	5.451	0.27	0.35	0.31	high-capacity & dose-insensitive
Klf11	0.325	3.167	1.847	Klf11	0.693	4.159	0.07	0.2	0.15	low-capacity
Mkrn2	0.139	0.698	0.184	Mkrn2	0.693	4.025	0.07	0.14	0.14	low-capacity
Onecut2	0.456	3.377	3.094	Onecut2	0.693	6.201	0.13	0.33	0.21	high-capacity & low-sensitivity
Pitx2	0.469	3.088	1.819	Pitx2	0.693	5.263	0.1	0.36	0.23	high-capacity & high-sensitivity
Pou6f1	0.311	5.553	4.432	Pou6f1	0.693	5.553	0.08	0.16	0.11	low-capacity
Vax2	0.385	4.443	3.092	Vax2	0.693	4.443	0.09	0.19	0.15	low-capacity
Zscan26	0.229	0	10	Zscan26	0.693	5.832	0.12	0.15	0.13	low-capacity
Zfp580	0.131	0	10	Zfp580	0.693	4.762	0.07	0.08	0.08	low-capacity
Ascl1	0.398	2.186	0.748	Ascl1	0.693	4.277	0.05	0.38	0.3	high-capacity & high-sensitivity
Cdx4	0.485	2.247	1.076	Cdx4	0.693	4.19	0.09	0.42	0.32	high-capacity & high-sensitivity
Cebpa	0.565	3.163	1.183	Cebpa	0.693	5.429	0.06	0.49	0.26	high-capacity & high-sensitivity
Chrac1	0.201	0	10	Chrac1	0.693	5.964	0.1	0.13	0.12	low-capacity
Etv6	0.188	0	10	Etv6	0.693	3.871	0.1	0.11	0.11	low-capacity
Zc2hc1a	0.274	4.71	2.852	Zc2hc1a	0.693	4.71	0.05	0.14	0.1	low-capacity
Foxa1	0.343	1.535	0.498	Foxa1	0.693	4.477	0.05	0.34	0.33	high-capacity & high-sensitivity
Hmgxb4	0.125	3.871	10	Hmgxb4	0.693	3.871	0.05	0.06	0.06	low-capacity
Hmgn1	0.18	1.364	2.234	Hmgn1	0.693	5.416	0.08	0.15	0.12	low-capacity
Hoxa6	0.517	1.653	1.05	Hoxa6	0.693	5.268	0.15	0.5	0.41	high-capacity & high-sensitivity
Klf4	0.432	1.563	1.681	Klf4	0.693	5.366	0.16	0.39	0.3	high-capacity & high-sensitivity
Krba1	0.09	0	10	Krba1	0.693	4.007	0.05	0.05	0.05	low-capacity
Mbnl1	0.253	4.049	1.434	Mbnl1	0.693	5.878	0.02	0.2	0.08	low-capacity
Mesp1	0.295	2.155	0.631	Mesp1	0.693	4.682	0.03	0.29	0.23	high-capacity & high-sensitivity
Pdx1	0.389	1.131	1.129	Pdx1	0.693	4.913	0.16	0.38	0.33	high-capacity & high-sensitivity
Prr3	0.358	5.166	2.731	Prr3	0.693	6.201	0.06	0.21	0.11	low-capacity
Rhox10	0.278	1.091	0.928	Rhox10	0.693	4.787	0.11	0.27	0.25	high-capacity & dose-insensitive
Rnf113a2	0.174	1.066	10	Rnf113a2	0.693	5.442	0.09	0.11	0.1	low-capacity
Rogdi	0.164	1.313	1.125	Rogdi	0.693	3.829	0.06	0.15	0.13	low-capacity
Smarcd3	0.457	8.083	6.859	Smarcd3	0.693	8.083	0.12	0.23	0.15	low-capacity
Sox2	0.462	3.492	1.394	Sox2	0.693	4.635	0.05	0.32	0.19	high-capacity & low-sensitivity
Spert	0.102	0.096	0.625	Spert	0.693	5.257	0.07	0.1	0.1	low-capacity
T	0.552	2.591	1.588	T	0.693	5.242	0.13	0.46	0.31	high-capacity & high-sensitivity
Tbx5	0.528	2.713	1.959	Tbx5	0.693	5.642	0.14	0.43	0.28	high-capacity & high-sensitivity
Tfam	0.201	0	10	Tfam	0.693	4.828	0.1	0.12	0.12	low-capacity
Thap7	0.358	5.389	2.803	Thap7	0.693	5.389	0.06	0.18	0.11	low-capacity
Yap1	0.455	0	4.227	Yap1	0.693	4.82	0.25	0.34	0.31	high-capacity & dose-insensitive
Zdhhc12	0.415	5.563	3.906	Zdhhc12	0.693	6.378	0.09	0.23	0.14	low-capacity
Zdhhc14	0.124	0.587	0.664	Zdhhc14	0.693	5.136	0.07	0.12	0.12	low-capacity
Zdhhc20	0.204	0	10	Zdhhc20	0.693	5.677	0.11	0.13	0.12	low-capacity
Zdhhc3	0.197	2.023	1.264	Zdhhc3	0.693	6.397	0.05	0.19	0.13	low-capacity
Zdhhc4	0.387	4.875	3.039	Zdhhc4	0.693	4.875	0.08	0.19	0.14	low-capacity
Zdhhc9	0.269	4.506	2.364	Zdhhc9	0.693	5.521	0.04	0.16	0.09	low-capacity
Zfp14	0.312	3.93	1.389	Zfp14	0.693	4.466	0.03	0.19	0.11	low-capacity
Zfp280b	0.089	1.08	0.466	Zfp280b	0.693	5.485	0.03	0.09	0.09	low-capacity
Zfp414	0.239	6.668	5.295	Zfp414	0.693	6.668	0.06	0.12	0.08	low-capacity
Zfp750	0.145	4.443	3.969	Zfp750	0.693	4.443	0.04	0.07	0.06	low-capacity
Zfpl1	0.215	4.3	10	Zfpl1	0.693	5.088	0.09	0.11	0.1	low-capacity
Osr1	0.201	0	10	Osr1	0.693	3.97	0.1	0.12	0.12	low-capacity
Zmat2	0.157	0.943	1.612	Zmat2	0.693	5.872	0.07	0.15	0.12	low-capacity
Ahrr	0.184	0	5.394	Ahrr	1.099	4.317	0.1	0.13	0.12	low-capacity
Erf	0.125	0	10	Erf	1.099	4.174	0.07	0.08	0.07	low-capacity
Gabpa	0.19	0	10	Gabpa	0.693	4.905	0.1	0.12	0.11	low-capacity
Gfi1b	0.37	3.886	1.205	Gfi1b	0.693	4.828	0.02	0.25	0.12	high-capacity & low-sensitivity
Foxp1	0.326	1.358	0.961	Foxp1	0.693	5.024	0.11	0.32	0.28	high-capacity & high-sensitivity
Hlf	0.242	3.714	3.448	Hlf	0.693	4.673	0.07	0.14	0.11	low-capacity
Smarcc2	0.159	0	10	Smarcc2	0.693	6.739	0.08	0.11	0.09	low-capacity
Zfp811	0.222	0	10	Zfp811	1.099	5.1	0.12	0.14	0.13	low-capacity
Atf1	0.135	2.074	0.654	Atf1	0.693	3.829	0.01	0.13	0.11	low-capacity
Zfp365	0.176	0	10	Zfp365	0.693	4.663	0.09	0.11	0.1	low-capacity
Lhx3	0.453	3.893	2.058	Lhx3	0.693	3.951	0.08	0.23	0.18	low-capacity
Nupl2	0.193	0	10	Nupl2	0.693	4.19	0.1	0.12	0.11	low-capacity
Rbm22	0.018	0	10	Rbm22	0.693	3.951	0.01	0.01	0.01	low-capacity
Sox15	0.523	4.225	1.674	Sox15	0.693	4.745	0.06	0.3	0.17	high-capacity & low-sensitivity
