## Supplemental Tables 1-7 for "Dissecting reprogramming heterogeneity at single-cell resolution using scTF-seq": Supplementary_Table_6_significant_differentially_expressed_genes_Grhl2_subclusters.xlsx

### Sheet: Table_S5_variable_genes_Grhl2_s
gene_id	gene_short_name	cell_group	marker_score	mean_expression	fraction_expressing	specificity	pseudo_R2	marker_test_p_value	marker_test_q_value
ENSMUSG00000027533	Fabp5	Cluster 3	0.48468	30.1125	0.973684	0.49778	0.602462	2.64e-26	1.79e-21
ENSMUSG00000040010	Slc7a5	Cluster 1	0.517037	3.90098	0.923077	0.560124	0.456066	3.85e-16	2.62e-11
ENSMUSG00000022018	Rgcc	Cluster 3	0.564451	7.5043	0.736842	0.766041	0.386914	2.74e-16	1.86e-11
ENSMUSG00000068196	Col8a1	Cluster 2	0.485346	5.16172	0.722222	0.672017	0.434075	1.17e-12	7.97e-08
ENSMUSG00000019929	Dcn	Cluster 3	0.432126	8.21983	0.868421	0.497599	0.29195	2.54e-12	1.73e-07
ENSMUSG00000031490	Eif4ebp1	Cluster 1	0.429437	10.1019	1	0.429437	0.471902	1.03e-16	6.98e-12
ENSMUSG00000021835	Bmp4	Cluster 2	0.472073	7.13166	0.944444	0.499842	0.274315	2.76e-08	0.00188081
ENSMUSG00000039518	Cdsn	Cluster 1	0.435596	4.4611	0.730769	0.596079	0.265385	1.4e-09	9.53e-05
ENSMUSG00000031930	Wwp2	Control	0.444951	5.28404	0.78	0.57045	0.194575	1.29e-10	8.79e-06
ENSMUSG00000067212	H2-T23	Cluster 3	0.427506	2.66521	0.868421	0.49228	0.31526	2.84e-13	1.93e-08
ENSMUSG00000015354	Pcolce2	Control	0.529216	3.91382	0.865	0.61181	0.484702	2.9e-27	1.97e-22
ENSMUSG00000025408	Ddit3	Cluster 1	0.442095	10.9946	1	0.442095	0.309408	4.84e-11	3.29e-06
ENSMUSG00000025784	Clec3b	Control	0.428521	5.50276	0.81	0.529039	0.225556	3.3e-12	2.25e-07
ENSMUSG00000028654	Mycl	Cluster 3	0.425679	1.03669	0.5	0.851358	0.446741	6.45e-19	4.39e-14
ENSMUSG00000086841	2410006H16Rik	Cluster 1	0.428299	45.6212	1	0.428299	0.271323	8.92e-10	6.07e-05
ENSMUSG00000038412	Higd1a	Cluster 3	0.461591	8.98468	0.868421	0.531529	0.273559	1.41e-11	9.58e-07
ENSMUSG00000032715	Trib3	Cluster 1	0.416301	2.26256	0.807692	0.51542	0.342562	3.67e-12	2.5e-07
ENSMUSG00000005360	Slc1a3	Control	0.559894	26.3793	0.985	0.568421	0.534528	1.29e-30	8.8e-26
ENSMUSG00000038400	Pmepa1	Cluster 2	0.432331	7.6076	1	0.432331	0.283699	1.55e-08	0.00105741
ENSMUSG00000021281	Tnfaip2	Cluster 3	0.457374	7.85787	0.973684	0.469735	0.566112	1.67e-24	1.14e-19
ENSMUSG00000003955	Fam162a	Cluster 3	0.43976	17.9154	0.973684	0.451645	0.269686	2.01e-11	1.37e-06
ENSMUSG00000053398	Phgdh	Cluster 1	0.402268	3.23279	0.961538	0.418359	0.275477	6.51e-10	4.43e-05
ENSMUSG00000021388	Aspn	Control	0.442337	22.1313	0.99	0.446805	0.358825	1.63e-19	1.11e-14
ENSMUSG00000023092	Fhl1	Cluster 2	0.536002	9.72043	1	0.536002	0.485616	3.97e-14	2.7e-09
ENSMUSG00000007891	Ctsd	Cluster 3	0.481167	33.7409	1	0.481167	0.191104	2.45e-08	0.00166615
ENSMUSG00000029752	Asns	Cluster 1	0.470063	2.71833	0.884615	0.531375	0.348394	2.32e-12	1.58e-07
ENSMUSG00000026728	Vim	Control	0.393937	79.9157	1	0.393937	0.416115	6.34e-23	4.32e-18
ENSMUSG00000000567	Sox9	Control	0.468196	13.3374	0.95	0.492838	0.224041	3.96e-12	2.7e-07
ENSMUSG00000024529	Lox	Cluster 2	0.480454	84.0652	1	0.480454	0.4174	3.45e-12	2.35e-07
ENSMUSG00000086290	Snhg12	Cluster 1	0.403984	6.22011	0.923077	0.437649	0.261856	1.83e-09	0.000124417
ENSMUSG00000027750	Postn	Cluster 2	0.456612	57.8147	1	0.456612	0.390991	1.88e-11	1.28e-06
ENSMUSG00000029659	Medag	Cluster 2	0.570245	2.50042	0.944444	0.603789	0.4826	4.85e-14	3.3e-09
ENSMUSG00000038539	Atf5	Cluster 1	0.400541	9.03891	0.961538	0.416563	0.276981	5.81e-10	3.95e-05
ENSMUSG00000004665	Cnn2	Cluster 2	0.429889	10.8374	1	0.429889	0.288027	1.19e-08	0.000810297
ENSMUSG00000020846	Rflnb	Cluster 2	0.460901	5.97117	0.944444	0.488013	0.342367	4.07e-10	2.77e-05
ENSMUSG00000024587	Nars	Cluster 1	0.396586	5.09812	0.961538	0.41245	0.254324	3.23e-09	0.000219647
ENSMUSG00000089774	Slc5a3	Control	0.500189	7.77659	0.94	0.532116	0.474936	1.26e-26	8.55e-22
ENSMUSG00000022150	Dab2	Cluster 3	0.449795	6.39121	0.947368	0.474784	0.250276	1.2e-10	8.14e-06
ENSMUSG00000003032	Klf4	Cluster 1	0.399988	6.27743	0.961538	0.415987	0.184109	5.96e-07	0.0405885
ENSMUSG00000008090	Fgfrl1	Control	0.432838	2.20237	0.835	0.518369	0.341267	1.67e-18	1.14e-13
ENSMUSG00000020029	Nudt4	Cluster 3	0.417811	8.2553	0.921053	0.453624	0.221585	1.61e-09	0.000109583
ENSMUSG00000025403	Shmt2	Cluster 1	0.487042	2.48397	0.846154	0.575595	0.335305	6.47e-12	4.41e-07
ENSMUSG00000029777	Gars	Cluster 1	0.468251	3.20149	0.961538	0.486981	0.37965	1.95e-13	1.33e-08
ENSMUSG00000021831	Ero1l	Cluster 3	0.443611	9.33402	0.868421	0.510825	0.272702	1.52e-11	1.04e-06
ENSMUSG00000031661	Nkd1	Cluster 2	0.39729	1.14868	0.666667	0.595935	0.275188	2.62e-08	0.00178284
ENSMUSG00000031799	Tpm4	Cluster 2	0.407164	10.7714	1	0.407164	0.341606	4.27e-10	2.91e-05
ENSMUSG00000024359	Hspa9	Cluster 1	0.390054	9.33684	1	0.390054	0.327276	1.21e-11	8.24e-07
ENSMUSG00000023175	Bsg	Cluster 3	0.561226	125.495	1	0.561226	0.651521	7.99e-29	5.44e-24
ENSMUSG00000040618	Pck2	Cluster 1	0.481755	3.87551	0.961538	0.501025	0.414271	1.2e-14	8.15e-10
ENSMUSG00000024304	Cdh2	Control	0.410553	2.5581	0.815	0.503746	0.301575	2.82e-16	1.92e-11
ENSMUSG00000042821	Snai1	Control	0.396105	2.15911	0.725	0.546352	0.270786	1.34e-14	9.14e-10
ENSMUSG00000006442	Srm	Cluster 1	0.40265	2.09138	0.884615	0.455169	0.207822	1.04e-07	0.00706963
ENSMUSG00000026657	Frmd4a	Cluster 2	0.430435	1.96548	1	0.430435	0.298234	6.34e-09	0.000431884
ENSMUSG00000022676	Snai2	Control	0.402235	4.76056	0.9	0.446927	0.268083	1.88e-14	1.28e-09
ENSMUSG00000029838	Ptn	Control	0.48038	173.6	1	0.48038	0.405904	2.65e-22	1.81e-17
ENSMUSG00000042988	Notum	Cluster 3	0.504783	2.72946	0.684211	0.73776	0.535515	5.05e-23	3.44e-18
ENSMUSG00000031770	Herpud1	Cluster 1	0.395441	3.57578	0.923077	0.428394	0.250409	4.33e-09	0.000294945
ENSMUSG00000041153	Osgin2	Control	0.529271	3.52109	0.795	0.665749	0.414297	8.19e-23	5.57e-18
ENSMUSG00000020256	Aldh1l2	Cluster 1	0.453624	1.66721	0.884615	0.512792	0.372929	3.33e-13	2.27e-08
ENSMUSG00000029446	Psph	Cluster 1	0.455838	2.62657	0.884615	0.515295	0.265181	1.42e-09	9.68e-05
ENSMUSG00000039680	Mrps6	Control	0.449027	8.02879	0.965	0.465313	0.345009	1.02e-18	6.95e-14
ENSMUSG00000027797	Dclk1	Control	0.394007	7.25701	0.98	0.402048	0.321941	2.08e-17	1.41e-12
ENSMUSG00000025007	Aldh18a1	Cluster 1	0.382772	1.38557	0.807692	0.473908	0.251439	4.01e-09	0.000272944
ENSMUSG00000024653	Scgb1a1	Cluster 3	0.446028	4.20725	0.5	0.892057	0.424643	6.2e-18	4.22e-13
ENSMUSG00000031558	Slit2	Cluster 2	0.443783	6.56609	1	0.443783	0.318511	1.81e-09	0.000122946
ENSMUSG00000024493	Lars	Cluster 1	0.421455	2.52235	0.923077	0.456576	0.272695	8.04e-10	5.47e-05
ENSMUSG00000025144	Cenpx	Cluster 3	0.436127	3.35577	0.973684	0.447914	0.263855	3.44e-11	2.34e-06
ENSMUSG00000028716	Pdzk1ip1	Cluster 3	0.422196	2.30914	0.815789	0.517531	0.472229	4.54e-20	3.09e-15
ENSMUSG00000026094	Stk17b	Cluster 2	0.460642	3.88681	0.888889	0.518222	0.296121	7.23e-09	0.000492051
ENSMUSG00000037206	Islr	Control	0.514781	5.53775	0.95	0.541875	0.475202	1.21e-26	8.21e-22
ENSMUSG00000017204	Gsdma	Cluster 3	0.631579	2.66364	0.631579	1	0.609155	1.21e-26	8.24e-22
ENSMUSG00000026864	Hspa5	Cluster 1	0.401956	18.069	1	0.401956	0.294717	1.5e-10	1.02e-05
ENSMUSG00000027506	Tpd52	Cluster 3	0.490873	1.53744	0.763158	0.643213	0.48744	9.11e-21	6.2e-16
ENSMUSG00000062937	Mtap	Cluster 2	0.404634	7.20671	1	0.404634	0.307161	3.65e-09	0.000248662
ENSMUSG00000007888	Crlf1	Control	0.477142	4.61228	0.925	0.51583	0.377386	1.34e-20	9.14e-16
ENSMUSG00000021567	Nkd2	Cluster 2	0.411185	1.89445	0.777778	0.528667	0.368243	7.97e-11	5.43e-06
ENSMUSG00000001020	S100a4	Control	0.433789	32.5579	0.995	0.435969	0.409644	1.57e-22	1.07e-17
ENSMUSG00000020241	Col6a2	Control	0.430522	7.25468	0.98	0.439308	0.407747	2.05e-22	1.4e-17
ENSMUSG00000057098	Ebf1	Control	0.487666	21.7728	1	0.487666	0.441706	1.65e-24	1.12e-19
ENSMUSG00000001119	Col6a1	Control	0.420025	16.6932	1	0.420025	0.466124	4.65e-26	3.17e-21
ENSMUSG00000026615	Eprs	Cluster 1	0.411916	5.41215	1	0.411916	0.397482	4.66e-14	3.17e-09
ENSMUSG00000034634	Ly6d	Cluster 3	0.693264	38.4479	0.710526	0.975705	0.660248	2.78e-29	1.89e-24
ENSMUSG00000052957	Gas1	Control	0.412739	32.3933	1	0.412739	0.388385	2.99e-21	2.04e-16
ENSMUSG00000024985	Tcf7l2	Control	0.430122	6.57051	0.985	0.436672	0.424756	1.87e-23	1.27e-18
ENSMUSG00000079316	Rab9	Control	0.397237	3.99852	0.935	0.424852	0.186776	3.21e-10	2.18e-05
ENSMUSG00000040713	Creg1	Cluster 3	0.444613	3.88415	0.894737	0.49692	0.207463	5.71e-09	0.00038863
ENSMUSG00000016382	Pls3	Cluster 2	0.415099	5.63238	1	0.415099	0.370525	6.9e-11	4.7e-06
ENSMUSG00000022108	Itm2b	Cluster 3	0.427368	67.7704	1	0.427368	0.526307	1.38e-22	9.43e-18
ENSMUSG00000028173	Wls	Cluster 2	0.391126	12.7139	1	0.391126	0.462764	1.79e-13	1.22e-08
ENSMUSG00000021114	Atp6v1d	Cluster 3	0.426872	9.97869	0.973684	0.438409	0.435362	2.08e-18	1.42e-13
