## Supplemental Tables 1-7 for "Dissecting reprogramming heterogeneity at single-cell resolution using scTF-seq": Supplementary_Table_7_primers.xlsx

### Sheet: Sheet1
Primers	Sequences
Enrich-F3	ccacgctgttttgacctccatagaaga
pTREP-BC-RamR	aatggcgcgctcgtttgacaattcattNNNNNNNNNNNggtaccgagctcgaattcca
pTREP-vec-R	ggtcccggtgtcttctatggagg
pTREP-BC-RamF	aatgaattgtcaaacgagcgcgccattNNNNNNNNtgacttacaaggcagctgtag
EGFP-C-Rev	AGCTGCAATAAACAAGTT
TET-CMV-for	CCTCCATAGAAGACACC
BC_vec_target_10X_F1	AGTTCAGACGTGTGCTCTTCCGATCTgcctggaattcgagctcggtacc
Truseq_D7_adapter	CAAGCAGAAGACGGCATACGAGATGTGACTGGAGTTCAGACGTGTGCTCTTCCGATC
Truseq_Universal_Adapter	AATGATACGGCGACCACCGAGATCTACACTCTTTCCCTACACGACGCTCTTCCGATCT
